# MIF-induced CD74+ microglia/macrophages are clinically relevant disease-associated subpopulations in brain metastasis and other CNS disorders

**DOI:** 10.1101/2025.09.06.673623

**Authors:** Laura Álvaro-Espinosa, Angel Marquez-Galera, Neibla Priego, Virginia García-Calvo, María Perea-García, Carolina Hernández-Oliver, Diana Retana, Oliva Sánchez, Ana de Pablos-Aragoneses, Pedro García-Gómez, Osvaldo Graña-Castro, Óscar Lapuente-Santana, Fátima Al-Shahrour, Ana Cayuela, Isabel Peset, Diego Megías, Mihaela Ola, Damir Varešlija, Leonie Young, Yolanda Martí-Mateos, José Antonio Enríquez, Elena Hernández-Encinas, Carmen Blanco-Aparicio, Marisol Soengas, Jürgen Bernhagen, Alejandro Antón-Fernández, Jesús Ávila, Miguel A Marchena, Maximiliano Torres, Fernando de Castro, Mar Márquez-Ropero, Amanda Sierra, Jose P Lopez-Atalaya, RENACER, Manuel Valiente

**Author notes:** A list of authors appears at the end of the paper. Current address: Diego Megías, Advanced Optical Microscopy Unit, UCCTs, Instituto de Salud Carlos III (ISCIII), Madrid, Spain., Elena Hernández-Encinas, Dosimetría de Radiaciones Ionizantes, CIEMAT, Madrid, Spain., Alejandro Antón-Fernández, Department of Neuroscience and Biomedical Sciences, Carlos III University (UC3M), Madrid, Spain, Miguel A Marchena, NeuroLab – Faculty of Health Sciences – HM Hospitals, Camilo Jose Cela University and HM Hospitals Health Research Institute, Madrid, Spain., Maximiliano Torres, Laboratory of Neurodegeneration and Neuroprotection Mechanisms, Clemente Estable Institute of Biological Research, Montevideo, Uruguay.

## Abstract

The upregulation of CD74, a chaperone involved in MHC-II antigen processing ^1,2^, has been broadly reported in virtually all brain disorders analyzed by single-cell RNA sequencing ^3–6^. However, its expression is usually interpreted as indicative of antigen presentation. In parallel, CD74 expression has also been described in cancer cells across multiple tumor types, but interestingly in glioma its expression has been mainly identified in the microenvironment. However, the functional contribution of CD74 to disease progression in the brain, and specifically in secondary brain tumors, has not been directly addressed. Here we described that, in contrast to what it has been assumed, the presence of CD74^+^ microglia/macrophages, which is induced by increased levels of interferon gamma in the brain affected by metastases, does not relate to its canonical pathway. Instead, CD74’s alternative function as cytokine receptor is pivotal. Rewired by increasing levels of its ligand MIF, produced by proliferating cancer cells, the CD74 receptor, upon binding to this ligand, translocates to the nucleus activating a NF-κB-dependent program promoting metastasis progression. A brain metastasis-associated CD74 signature involves a more aggressive progression of the local disease in patients, while it has no clinical correlation with the matched primary tumor. Furthermore, we identified the CD74^+^ myeloid population in additional brain disorders including Alzheimer’s disease and multiple sclerosis, which shared a pan-disease non-canonical signature with clinical relevance. The brain-penetrant drug ibudilast, which prevents the binding of MIF to CD74, decreases brain metastases in experimental models *in vivo* and in patient-derived organotypic cultures *ex vivo* in a primary tumor-agnostic manner. Our findings suggest that MIF/CD74-induced reprogramming of myeloid cells in brain disorders is a novel vulnerability that could be exploited therapeutically against brain metastases, and possibly other brain disorders, guided by a non-invasive molecular strategy.
