## Supplemental Table 1 for "MIF-induced CD74+ microglia/macrophages are clinically relevant disease-associated subpopulations in brain metastasis and other CNS disorders"

### Sheet: Hoja1
% MIF normalized to H&E (% MIF tumoral normalized to H&E tumoral area / % MIF microenvironment normalized to H&E microenvironment area
RENACER ID	PRIMARY TUMOR	% MIF+ area normalized to H&E
		TUMOR	MICROENVIRONMENT
B2017	Lung	54.5937	25.9222
B2018	Lung	46.8151	17.1663
B2020	Breast	52.6735	12.9981
B2022	Melanoma	99.8165	25.6824
B2026	Breast	29.725	17.9552
B2027	Breast	53.2348	38.3606
B2024	Lung	91.4083	99.4388
B2029	Breast	38.2236	38.5406
B2030	Breast	99.538	11.7769
B2031	Lung	99.9404	14.8767
B2032	Colorectal	21.3527	8.0975
B221	Lung	94.7374	7.9204
B222	Lung	18.8225	9.76041
B224	Lung	7.24693	3.50317
B226	Lung	15.5496	18.761
B227 - tumor core	Lung	5.1261	19.4931
B227 - tumor margin	Lung	5.24316	3.42427
B228	Lung	7.25686	3.7099
B2211	Prostate	70.3342	4.2456
B2212	Colorectal	4.60973	13.6379
B2213	Lung	51.7281	3.59876
B2214 - tumor core	Breast	29.9369	42.9166
B2214 - tumor margin	Breast	76.8779	26.511
B2215	Lung	45.4192	7.68378
B2216	Lung	10.7765	4.64838
B2027 - tumor core	Breast	31.2581	5.36842
B2027 - tumor margin (area 1)	Breast	99.9012	5.70256
B2027 - tumor margin (area 2)	Breast	99.8145	8.64637
B2217	Breast	6.01065	30.3833
B2220 - tumor core	Lung	90.9577	6.23136
B2220 -tumor margin	Lung	21.4804	10.2077
