## Supplemental Table 2 for "MIF-induced CD74+ microglia/macrophages are clinically relevant disease-associated subpopulations in brain metastasis and other CNS disorders"

### Sheet: Hoja1
Upregulated in allSamples_CD74pos
Downregulated in allSamples_CD74pos
FDR=0.05
Name	baseMean	log2FoldChange	lfcSE	stat	pvalue	padj
Ciita	180.962	2.22447	0.744481	2.98795	0.00280857	0.0137313
Cd74	91688.7	2.55227	0.622347	4.10104	4.113e-05	0.000475486
Sppl2a	1744.76	1.66157	0.54058	3.07368	0.00211434	0.0110754
Cd38	725.537	5.2939	0.517506	10.2296	1.46065e-24	3.54919e-21
Tank	1654.41	3.57741	0.413696	8.64744	5.26674e-18	4.09521e-15
Cxcl9	3429.9	5.53988	0.753455	7.35265	1.94322e-13	5.39632e-11
Hif1a	2733.81	3.48751	0.479834	7.26815	3.64441e-13	8.63947e-11
fpr1	1302.53	3.17921	0.552573	5.75346	8.74368e-09	4.55679e-07
Tlr4	1181.05	2.63502	0.496788	5.30412	1.13218e-07	3.82755e-06
Il1b	1465.67	2.80151	0.547954	5.11268	3.17627e-07	8.97434e-06
Cxcl11	207.061	2.74304	0.580165	4.72804	2.26703e-06	4.45889e-05
Parp9	539.98	2.51899	0.533247	4.72388	2.31393e-06	4.5223e-05
Ptgs2	355.975	3.87689	0.821938	4.71677	2.39614e-06	4.64857e-05
Il12b	151.402	2.74846	0.611915	4.49158	7.06984e-06	0.00011128
Stat1	1668.92	2.22925	0.529195	4.21253	2.52526e-05	0.000320631
Slc3a2	5141.45	-1.55379	0.386857	-4.01643	5.90863e-05	0.000641306
Slc1a4	19.864	-2.60707	0.685031	-3.80576	0.000141368	0.00129381
Trem1	116.287	2.53761	0.681995	3.72087	0.000198542	0.00171075
Vcam1	240.177	1.72901	0.464987	3.7184	0.00020049	0.00172524
Ptges	17.6474	2.0296	0.603742	3.3617	0.000774655	0.00507021
Cd86	12647.7	1.91311	0.589321	3.2463	0.00116916	0.00701029
Itgax	112.701	1.1905	0.396876	2.99967	0.0027027	0.0133616
Ripk2	345.217	1.22124	0.41234	2.96173	0.00305915	0.0146542
Il17ra	217.931	-1.22009	0.443961	-2.74819	0.0059925	0.02479
Il15ra	392.519	0.946339	0.356641	2.65348	0.00796664	0.0307696
Tlr2	1787.81	1.30912	0.501975	2.60795	0.00910873	0.0340771
Il1r1	47.4174	-1.45183	0.575261	-2.52377	0.0116103	0.0408864
Ccl5	4667.37	1.22011	0.498909	2.44555	0.0144631	0.0483321
Slc7a2	18.4275	3.42642	0.823521	4.16069	3.17286e-05	0.000384521
Il13ra1	2841.96	2.47129	0.566663	4.36112	1.29396e-05	0.000182891
AI504432	120.044	1.98748	0.750714	2.64745	0.00811002	0.0312118
Msr1	4448.46	5.00134	0.44827	11.157	6.62003e-29	4.04531e-25
Ccr2	26022.7	6.49414	0.648143	10.0196	1.24992e-23	1.86901e-20
Cd36	2923.15	5.2942	0.654442	8.08965	5.98356e-16	2.90786e-13
Mrc1	622.169	4.30468	0.715132	6.01942	1.75039e-09	1.18971e-07
Retnla	26.9792	5.2601	0.8768	5.99921	1.98283e-09	1.3155e-07
Ch25h	417.819	2.69488	0.544274	4.95133	7.37085e-07	1.78032e-05
Flt1	113.853	3.54274	0.718029	4.93398	8.057e-07	1.91936e-05
Jun	3221.3	-2.15568	0.460741	-4.67873	2.88657e-06	5.33892e-05
Trem2	18318.2	-2.1911	0.472262	-4.6396	3.49089e-06	6.26009e-05
Cd163	17.4538	4.15285	0.906075	4.58334	4.57608e-06	7.77574e-05
Socs2	101.264	1.76548	0.446163	3.95702	7.58894e-05	0.000788884
Cebpd	518.142	-1.9335	0.498251	-3.88057	0.000104211	0.00101592
Arg1	1026.12	4.39742	1.14615	3.83668	0.000124709	0.00116886
Glul	4568.28	-1.77818	0.496808	-3.57921	0.000344635	0.00267016
Klf6	4615.67	1.33904	0.412709	3.24451	0.00117653	0.00704575
Mgl2	679.714	2.87876	0.970071	2.96758	0.00300154	0.0144352
Pdcd1lg2	130.252	2.57644	0.875314	2.94345	0.0032458	0.0153591
Aqp9	37.2535	3.47365	1.20969	2.87151	0.00408512	0.0183778
Itgb3	66.1443	-1.88238	0.670243	-2.8085	0.00497732	0.0214058
Pparg	53.3594	2.86546	1.0542	2.71813	0.00656512	0.0266262
Ptpn22	189.792	2.98863	0.622423	4.8016	1.57401e-06	3.31496e-05
Cfh	6370.54	2.47662	0.541305	4.57528	4.75583e-06	8.039e-05
Klf12	293.371	-1.25259	0.374999	-3.34025	0.000837015	0.00541816
Sall1	365.364	-1.52907	0.605366	-2.52587	0.0115414	0.04071
Tlr8	306.155	6.20456	0.731954	8.47671	2.31655e-17	1.55281e-14
Cxcl2	956.711	5.58994	0.765591	7.30147	2.84647e-13	7.18604e-11
Fas	518.353	4.04188	0.645947	6.25729	3.91726e-10	3.31889e-08
Cd200r4	685.168	3.54518	0.615727	5.75771	8.52609e-09	4.47942e-07
Jak2	203.947	2.77482	0.550979	5.03615	4.7498e-07	1.24941e-05
Cfb	73.0931	3.53329	0.76498	4.61879	3.8598e-06	6.81477e-05
Itga4	338.76	2.51052	0.642165	3.90947	9.25001e-05	0.000923974
H2-Eb1	12791.9	2.10537	0.577774	3.64393	0.000268511	0.00219218
Ahr	26.3431	3.19666	0.881495	3.62641	0.000287393	0.00231672
Mefv	108.694	3.10078	0.857765	3.61495	0.000300403	0.00239817
Ifitm2	4893.34	1.99392	0.555886	3.58693	0.000334591	0.00261314
H2-Aa	33385.8	2.20088	0.646226	3.40574	0.00065985	0.00445995
Il10	22.8007	2.62443	0.786919	3.33507	0.000852784	0.00549457
Vdr	20.3627	3.25782	0.988059	3.29719	0.00097656	0.00606303
Cxcl3	8.27832	4.83238	1.09902	4.39698	1.09769e-05	0.000161755
Tlr11	45.8905	3.06775	0.880298	3.4849	0.000492321	0.00352351
Cd40	543.166	1.77885	0.689072	2.58152	0.00983665	0.0361464
Cd274	663.046	3.43612	0.635539	5.40662	6.42237e-08	2.40086e-06

### Sheet: Sheet1
Name	baseMean	log2FoldChange	lfcSE	stat	pvalue	padj
Cd74	91688.7	2.55227	0.622347	4.10104	4.113e-05	0.000475486
Ciita	180.962	2.22447	0.744481	2.98795	0.00280857	0.0137313
Sppl2a	1744.76	1.66157	0.54058	3.07368	0.00211434	0.0110754
Ccl5	4667.37	1.22011	0.498909	2.44555	0.0144631	0.0483321
Cd38	725.537	5.2939	0.517506	10.2296	1.46065e-24	3.54919e-21
Cd86	12647.7	1.91311	0.589321	3.2463	0.00116916	0.00701029
Cxcl11	207.061	2.74304	0.580165	4.72804	2.26703e-06	4.45889e-05
Cxcl9	3429.9	5.53988	0.753455	7.35265	1.94322e-13	5.39632e-11
fpr1	1302.53	3.17921	0.552573	5.75346	8.74368e-09	4.55679e-07
Hif1a	2733.81	3.48751	0.479834	7.26815	3.64441e-13	8.63947e-11
Il12b	151.402	2.74846	0.611915	4.49158	7.06984e-06	0.00011128
Il13ra1	2841.96	2.47129	0.566663	4.36112	1.29396e-05	0.000182891
Il15ra	392.519	0.946339	0.356641	2.65348	0.00796664	0.0307696
Il17ra	217.931	-1.22009	0.443961	-2.74819	0.0059925	0.02479
Il1b	1465.67	2.80151	0.547954	5.11268	3.17627e-07	8.97434e-06
Il1r1	47.4174	-1.45183	0.575261	-2.52377	0.0116103	0.0408864
Itgax	112.701	1.1905	0.396876	2.99967	0.0027027	0.0133616
Parp9	539.98	2.51899	0.533247	4.72388	2.31393e-06	4.5223e-05
Ptges	17.6474	2.0296	0.603742	3.3617	0.000774655	0.00507021
Ptgs2	355.975	3.87689	0.821938	4.71677	2.39614e-06	4.64857e-05
Ripk2	345.217	1.22124	0.41234	2.96173	0.00305915	0.0146542
Slc1a4	19.864	-2.60707	0.685031	-3.80576	0.000141368	0.00129381
Slc3a2	5141.45	-1.55379	0.386857	-4.01643	5.90863e-05	0.000641306
Slc7a2	18.4275	3.42642	0.823521	4.16069	3.17286e-05	0.000384521
Stat1	1668.92	2.22925	0.529195	4.21253	2.52526e-05	0.000320631
Tank	1654.41	3.57741	0.413696	8.64744	5.26674e-18	4.09521e-15
Tlr2	1787.81	1.30912	0.501975	2.60795	0.00910873	0.0340771
Tlr4	1181.05	2.63502	0.496788	5.30412	1.13218e-07	3.82755e-06
Trem1	116.287	2.53761	0.681995	3.72087	0.000198542	0.00171075
Vcam1	240.177	1.72901	0.464987	3.7184	0.00020049	0.00172524
AI504432	120.044	1.98748	0.750714	2.64745	0.00811002	0.0312118
Aqp9	37.2535	3.47365	1.20969	2.87151	0.00408512	0.0183778
Arg1	1026.12	4.39742	1.14615	3.83668	0.000124709	0.00116886
Ccr2	26022.7	6.49414	0.648143	10.0196	1.24992e-23	1.86901e-20
Cd163	17.4538	4.15285	0.906075	4.58334	4.57608e-06	7.77574e-05
Cd274	663.046	3.43612	0.635539	5.40662	6.42237e-08	2.40086e-06
Cd36	2923.15	5.2942	0.654442	8.08965	5.98356e-16	2.90786e-13
Cebpd	518.142	-1.9335	0.498251	-3.88057	0.000104211	0.00101592
Ch25h	417.819	2.69488	0.544274	4.95133	7.37085e-07	1.78032e-05
Flt1	113.853	3.54274	0.718029	4.93398	8.057e-07	1.91936e-05
Glul	4568.28	-1.77818	0.496808	-3.57921	0.000344635	0.00267016
Itgb3	66.1443	-1.88238	0.670243	-2.8085	0.00497732	0.0214058
Jun	3221.3	-2.15568	0.460741	-4.67873	2.88657e-06	5.33892e-05
Klf6	4615.67	1.33904	0.412709	3.24451	0.00117653	0.00704575
Mgl2	679.714	2.87876	0.970071	2.96758	0.00300154	0.0144352
Mrc1	622.169	4.30468	0.715132	6.01942	1.75039e-09	1.18971e-07
Msr1	4448.46	5.00134	0.44827	11.157	6.62003e-29	4.04531e-25
Pdcd1lg2	130.252	2.57644	0.875314	2.94345	0.0032458	0.0153591
Pparg	53.3594	2.86546	1.0542	2.71813	0.00656512	0.0266262
Ptpn22	189.792	2.98863	0.622423	4.8016	1.57401e-06	3.31496e-05
Retnla	26.9792	5.2601	0.8768	5.99921	1.98283e-09	1.3155e-07
Socs2	101.264	1.76548	0.446163	3.95702	7.58894e-05	0.000788884
Trem2	18318.2	-2.1911	0.472262	-4.6396	3.49089e-06	6.26009e-05
Cfh	6370.54	2.47662	0.541305	4.57528	4.75583e-06	8.039e-05
Klf12	293.371	-1.25259	0.374999	-3.34025	0.000837015	0.00541816
Sall1	365.364	-1.52907	0.605366	-2.52587	0.0115414	0.04071
Ahr	26.3431	3.19666	0.881495	3.62641	0.000287393	0.00231672
Cd200r4	685.168	3.54518	0.615727	5.75771	8.52609e-09	4.47942e-07
Cd40	543.166	1.77885	0.689072	2.58152	0.00983665	0.0361464
Cfb	73.0931	3.53329	0.76498	4.61879	3.8598e-06	6.81477e-05
Cxcl2	956.711	5.58994	0.765591	7.30147	2.84647e-13	7.18604e-11
Cxcl3	8.27832	4.83238	1.09902	4.39698	1.09769e-05	0.000161755
Fas	518.353	4.04188	0.645947	6.25729	3.91726e-10	3.31889e-08
H2-Aa	33385.8	2.20088	0.646226	3.40574	0.00065985	0.00445995
H2-Eb1	12791.9	2.10537	0.577774	3.64393	0.000268511	0.00219218
Ifitm2	4893.34	1.99392	0.555886	3.58693	0.000334591	0.00261314
Il10	22.8007	2.62443	0.786919	3.33507	0.000852784	0.00549457
Itga4	338.76	2.51052	0.642165	3.90947	9.25001e-05	0.000923974
Jak2	203.947	2.77482	0.550979	5.03615	4.7498e-07	1.24941e-05
Mefv	108.694	3.10078	0.857765	3.61495	0.000300403	0.00239817
Tlr11	45.8905	3.06775	0.880298	3.4849	0.000492321	0.00352351
Tlr8	306.155	6.20456	0.731954	8.47671	2.31655e-17	1.55281e-14
Vdr	20.3627	3.25782	0.988059	3.29719	0.00097656	0.00606303
