## Supplemental Table 3 for "MIF-induced CD74+ microglia/macrophages are clinically relevant disease-associated subpopulations in brain metastasis and other CNS disorders"

### Sheet: Hoja1
Upregulated in allSamples_CD74pos								Downregulated in allSamples_CD74pos
Name	baseMean	log2FoldChange	lfcSE	stat	pvalue	padj		Name	baseMean	log2FoldChange	lfcSE	stat	pvalue	padj
BC023105	38.6433	7.56144	0.831396	9.09487	9.4697e-20	9.6885e-17		Gm26888	21.8161	-6.85887	0.819939	-8.36509	6.00674e-17	3.6489e-14
Mmp13	36.7902	6.51417	0.954873	6.82203	8.97628e-12	1.37394e-09		Snord23	23.0767	-6.40884	0.864929	-7.40967	1.26612e-13	3.67346e-11
Ccr2	26022.7	6.49414	0.648143	10.0196	1.24992e-23	1.86901e-20		Gm43006	18.3954	-5.81331	0.969541	-5.99594	2.02309e-09	1.33765e-07
Ddx4	93.5188	6.32258	0.797226	7.93073	2.1787e-15	9.011e-13		Gm47992	12.1209	-5.73801	0.962364	-5.96241	2.48538e-09	1.59978e-07
Sh3bgrl	3539.38	6.29132	0.572007	10.9987	3.8779e-28	1.50765e-24		Myo18b	53.231	-5.69654	0.725926	-7.84728	4.25151e-15	1.68663e-12
Tlr8	306.155	6.20456	0.731954	8.47671	2.31655e-17	1.55281e-14		Ankrd63	11.2471	-5.59915	0.966498	-5.79324	6.90418e-09	3.76995e-07
Ifi209	3788.22	6.19871	0.499329	12.4141	2.19214e-35	4.26129e-31		Gm35648	12.4075	-5.56019	1.08935	-5.10412	3.32343e-07	9.319e-06
Iigp1	5405.44	6.13036	0.55047	11.1366	8.3241e-29	4.04531e-25		Gm45469	17.9558	-5.44933	0.857553	-6.3545	2.091e-10	2.04256e-08
Klra2	2661.76	6.11043	0.828978	7.37104	1.69301e-13	4.83977e-11		9130015G15Rik	18.5386	-5.43169	0.844848	-6.42919	1.28286e-10	1.3702e-08
Gpr141	3730.77	6.05684	0.795026	7.61842	2.568e-14	8.46092e-12		Gm42635	15.8521	-5.37328	0.992889	-5.41177	6.24049e-08	2.35551e-06
Atp6v0d2	19.535	6.04161	0.953285	6.33768	2.33256e-10	2.23363e-08		Slc5a10	8.15989	-5.35209	1.03196	-5.18634	2.14471e-07	6.49394e-06
Gm6377	1711.91	6.01413	0.749932	8.01956	1.06122e-15	4.79748e-13		Gm45133	653.223	-5.28131	0.609066	-8.67116	4.27741e-18	3.46452e-15
Gbp8	1013.46	5.98827	0.728256	8.22276	1.98876e-16	1.13705e-13		Map3k9	7.18035	-5.07329	1.06786	-4.75088	2.02536e-06	4.06725e-05
Gbp6	310.111	5.84353	0.57253	10.2065	1.85415e-24	4.00475e-21		Gm28172	8.56145	-5.05082	0.958479	-5.26962	1.36704e-07	4.48125e-06
Gbp4	1790.02	5.76167	0.676814	8.51293	1.69593e-17	1.1774e-14		Gm23624	70.9228	-4.96651	0.68191	-7.28323	3.25909e-13	8.01943e-11
Cxcl2	956.711	5.58994	0.765591	7.30147	2.84647e-13	7.18604e-11		Rn7sk	3994.91	-4.95048	0.638558	-7.75259	9.00364e-15	3.3023e-12
Serpinb8	255.451	5.58543	0.811755	6.88068	5.95662e-12	9.81277e-10		4930432B10Rik	85.3991	-4.9007	0.646277	-7.58298	3.37719e-14	1.09415e-11
Lilr4b	4606.14	5.57662	0.547563	10.1844	2.327e-24	4.52346e-21		Gm47665	5.81306	-4.83128	1.06962	-4.5168	6.27803e-06	0.000100942
Cybb	11456	5.5764	0.497263	11.2142	3.47385e-29	3.37641e-25		Hist2h2ac	232.66	-4.82185	0.560536	-8.6022	7.82004e-18	5.84669e-15
Cxcl9	3429.9	5.53988	0.753455	7.35265	1.94322e-13	5.39632e-11		Pdxk-ps	27.3413	-4.78312	0.654341	-7.30984	2.67468e-13	6.93242e-11
Atp8b4	486.059	5.53807	0.80973	6.83941	7.95214e-12	1.25676e-09		Gm14471	17.3531	-4.77645	0.952443	-5.01495	5.30476e-07	1.3725e-05
Ifi205	2635.77	5.52728	1.01366	5.45281	4.95805e-08	1.95496e-06		Gm44699	5.30936	-4.77051	1.05989	-4.50095	6.76495e-06	0.00010779
Slfn4	475.094	5.52689	1.10051	5.02213	5.11007e-07	1.32623e-05		Gm26035	54.238	-4.76536	0.698911	-6.81827	9.21438e-12	1.39936e-09
Ifi208	319.744	5.45916	0.648118	8.4231	3.66653e-17	2.29915e-14		Mir6398	19.105	-4.76034	0.880267	-5.40784	6.37894e-08	2.39383e-06
Ifit2	6206.63	5.44769	0.578938	9.40979	4.97124e-21	5.68447e-18		Gm24447	19.8381	-4.74526	0.776042	-6.1147	9.67407e-10	7.22554e-08
Ms4a7	4268.81	5.38052	0.553077	9.72833	2.28309e-22	3.17007e-19		Gm45889	4.69578	-4.72796	1.03289	-4.57741	4.70761e-06	7.97136e-05
Cxcl1	38.3993	5.36079	0.962342	5.57056	2.53919e-08	1.1117e-06		Ar	5.82791	-4.71792	1.09806	-4.29658	1.73456e-05	0.000233829
Arhgap15	1711.55	5.35621	0.53374	10.0352	1.06702e-23	1.72848e-20		Gm48071	6.88077	-4.70007	1.07459	-4.37381	1.22096e-05	0.000175549
Sestd1	98.3614	5.35413	0.865797	6.18405	6.24783e-10	4.96608e-08		Gm38344	5.83728	-4.61612	1.12213	-4.11371	3.89347e-05	0.00045566
Clec2i	425.626	5.35117	0.655134	8.16804	3.13436e-16	1.74082e-13		1700009J07Rik	13.3539	-4.61272	0.893229	-5.1641	2.41604e-07	7.14163e-06
Ifit1bl1	1027.29	5.32965	0.706971	7.53871	4.74647e-14	1.48817e-11		Gm42885	6.73187	-4.60033	1.15183	-3.99394	6.49849e-05	0.000692567
Gm17767	15.0745	5.30105	1.07523	4.93014	8.21694e-07	1.94554e-05		Gm11739	53.8687	-4.58749	0.658266	-6.96905	3.19092e-12	5.79703e-10
Cd36	2923.15	5.2942	0.654442	8.08965	5.98356e-16	2.90786e-13		Fn3k	13.7001	-4.57705	0.873282	-5.24121	1.59526e-07	5.07914e-06
Cd38	725.537	5.2939	0.517506	10.2296	1.46065e-24	3.54919e-21		4833404L02Rik	19.5057	-4.55467	0.834094	-5.46062	4.74484e-08	1.88235e-06
Clec4e	1868.7	5.2848	0.773525	6.83209	8.36836e-12	1.30138e-09		Gm38140	1516.07	-4.52621	0.516273	-8.76709	1.83339e-18	1.69711e-15
Ifi203	934.555	5.28232	0.767508	6.88243	5.88399e-12	9.77598e-10		Snord118	6853.58	-4.52336	0.607032	-7.4516	9.22138e-14	2.80085e-11
Retnla	26.9792	5.2601	0.8768	5.99921	1.98283e-09	1.3155e-07		Gm43528	7.7524	-4.50126	1.03638	-4.34324	1.40396e-05	0.000195638
Gm18852	7.37402	5.25998	0.921266	5.70951	1.133e-08	5.6825e-07		Prf1	5.98015	-4.49821	1.1514	-3.90672	9.35586e-05	0.000932181
Gm5127	14.4712	5.23044	0.929848	5.62505	1.85456e-08	8.58354e-07		Gm44644	6.03769	-4.49199	1.1517	-3.90032	9.60641e-05	0.000954211
Mndal	778.036	5.17726	0.83625	6.19104	5.97669e-10	4.86113e-08		Pnpla3	4.62298	-4.47983	1.09688	-4.08414	4.42401e-05	0.000505873
P2ry14	566.955	5.14593	0.511916	10.0523	8.976e-24	1.58622e-20		Gm48439	11.5719	-4.47485	1.07095	-4.17841	2.93556e-05	0.000361624
Ifi214	198.103	5.1319	0.529458	9.69274	3.23715e-22	4.19513e-19		Wnt10b	10.886	-4.46934	0.982988	-4.54669	5.4496e-06	9.033e-05
Slc25a24	128.461	5.12224	0.874595	5.85671	4.72137e-09	2.76442e-07		AC100751.1	6.185	-4.46498	0.973271	-4.5876	4.48366e-06	7.65214e-05
Klri1	59.5721	5.11786	0.787601	6.49803	8.13785e-11	9.45484e-09		Gm12977	84.1542	-4.45907	0.646941	-6.89255	5.48024e-12	9.18365e-10
Clec12a	3689.28	5.09843	0.786716	6.48065	9.1329e-11	1.03218e-08		Gm43272	8.79273	-4.4258	1.02353	-4.32406	1.53186e-05	0.000210444
Ifi204	3588.99	5.08143	0.494558	10.2747	9.16323e-25	2.54463e-21		Gm28988	9.10249	-4.41378	0.935285	-4.71918	2.36796e-06	4.60769e-05
Rnd3	656.769	5.0562	0.768913	6.57577	4.84021e-11	5.95499e-09		Slc25a47	13.096	-4.3976	0.957038	-4.59501	4.32736e-06	7.4508e-05
Mlkl	429.163	5.03643	0.828356	6.08003	1.20158e-09	8.58731e-08		Gm48880	26.5391	-4.38448	0.610594	-7.18068	6.93658e-13	1.50404e-10
Cd209f	6.45672	5.03263	0.950212	5.29632	1.18159e-07	3.96702e-06		C030006K11Rik	218.087	-4.37029	0.46867	-9.32489	1.11097e-20	1.19978e-17
Tnfsf15	7.86334	5.03016	1.03113	4.87831	1.06999e-06	2.40178e-05		Gm43795	7.8437	-4.36829	1.12729	-3.87502	0.000106615	0.00103315
Art2a-ps	26.7053	5.01746	0.902564	5.55912	2.71135e-08	1.17603e-06		Adra2a	4.3544	-4.3415	1.11526	-3.89282	9.90847e-05	0.000977223
Gm15056	27.7242	5.00271	0.814967	6.13854	8.32831e-10	6.39897e-08		Gm38116	4.11467	-4.32902	1.10185	-3.92887	8.53465e-05	0.000867705
Msr1	4448.46	5.00134	0.44827	11.157	6.62003e-29	4.04531e-25		Pard3	6.29567	-4.3254	1.02467	-4.22126	2.4294e-05	0.000309827
Fpr1	168.424	4.97436	0.755645	6.58293	4.6127e-11	5.78492e-09		E230020D15Rik	5.14557	-4.32283	1.15466	-3.74381	0.000181249	0.00158421
Sirpb1a	789.812	4.95174	0.714153	6.93372	4.0993e-12	7.17895e-10		Gm44423	12.5271	-4.31722	1.025	-4.21192	2.53213e-05	0.000321083
Gm21188	1998.99	4.94063	0.614017	8.04641	8.52588e-16	4.04231e-13		CT010467.1	22882.1	-4.30948	0.5376	-8.01615	1.09108e-15	4.82034e-13
Pstpip2	98.4335	4.93907	0.896959	5.50646	3.66122e-08	1.51552e-06		Gm36584	85.4345	-4.30853	0.709744	-6.07054	1.27482e-09	9.01138e-08
Bub1	166.8	4.93741	0.677018	7.29287	3.0341e-13	7.56152e-11		Gm15729	7.13603	-4.29497	0.873382	-4.91763	8.75998e-07	2.04916e-05
Rgs18	842.752	4.90441	0.975132	5.02948	4.91816e-07	1.28328e-05		Bicc1	5.36464	-4.29041	0.980535	-4.37558	1.21109e-05	0.000174388
Gda	679.419	4.89678	0.734714	6.66488	2.64878e-11	3.5027e-09		Gm16578	50.0036	-4.28016	0.614044	-6.97044	3.15943e-12	5.79398e-10
Gm5150	528.86	4.88669	0.848696	5.75788	8.51762e-09	4.47942e-07		Gm26867	12.6046	-4.28007	1.01395	-4.22118	2.43025e-05	0.000309827
Tfec	322.539	4.86048	0.781468	6.21967	4.98198e-10	4.08628e-08		Hist1h4c	494.277	-4.27266	0.607861	-7.02901	2.08003e-12	3.96408e-10
Gm11992	10.4009	4.84437	1.08837	4.45105	8.54518e-06	0.000130589		1700016B15Rik	20.0818	-4.27009	0.770541	-5.54168	2.99582e-08	1.2799e-06
Gbp9	1459.07	4.84226	0.60238	8.03855	9.091e-16	4.20762e-13		Gm29417	16.1993	-4.26455	0.740041	-5.76258	8.28357e-09	4.42374e-07
Cxcl3	8.27832	4.83238	1.09902	4.39698	1.09769e-05	0.000161755		4930453C13Rik	6.12419	-4.26213	0.985611	-4.32435	1.5298e-05	0.000210418
Clec7a	8618.7	4.7903	0.566813	8.45129	2.88096e-17	1.86677e-14		1700058P15Rik	5.46455	-4.26035	1.05679	-4.03139	5.54474e-05	0.000607235
F13a1	2483.33	4.77634	0.750762	6.36199	1.99153e-10	1.97517e-08		Stpg2	9.88633	-4.25803	0.865457	-4.91997	8.65563e-07	2.02964e-05
Lyz1	336.629	4.77015	0.747302	6.38317	1.73464e-10	1.78411e-08		Gm43018	4.1178	-4.25611	1.12042	-3.79869	0.000145465	0.00132382
Gbp10	46.2755	4.76705	0.815738	5.84385	5.10068e-09	2.95051e-07		Hif3a	5.89532	-4.25411	1.00008	-4.25376	2.1021e-05	0.000274984
Ifi203-ps	33.2728	4.76618	0.659619	7.22566	4.98681e-13	1.12719e-10		Gm47257	34.6737	-4.2425	0.691778	-6.13275	8.63742e-10	6.58443e-08
9130204K15Rik	6.98431	4.7547	0.976762	4.86782	1.12836e-06	2.51539e-05		Gm48225	6.47351	-4.24125	1.11489	-3.8042	0.000142265	0.0013008
Samd9l	1289.59	4.75091	0.61231	7.759	8.55992e-15	3.19993e-12		Teddm2	1555.58	-4.23782	0.555236	-7.63246	2.30314e-14	7.85452e-12
Gm37468	15.2424	4.74928	0.996698	4.76501	1.88843e-06	3.84902e-05		Bnc2	7.24208	-4.23219	0.900659	-4.69899	2.61453e-06	4.95358e-05
Gm47242	35.0961	4.73388	0.864407	5.47645	4.33952e-08	1.7465e-06		Snord13	5249.15	-4.22429	0.593921	-7.11254	1.13924e-12	2.30684e-10
A530076I17Rik	34.2145	4.71477	0.63613	7.41164	1.24743e-13	3.67346e-11		Gm42692	5.46336	-4.2158	1.00755	-4.18419	2.86182e-05	0.000355016
Ifit1	1536.19	4.71256	0.541926	8.69595	3.43929e-18	2.97095e-15		AC168050.1	6.34711	-4.21181	0.954042	-4.41471	1.01147e-05	0.000150321
Depdc1a	48.568	4.70862	0.837229	5.62405	1.86528e-08	8.61263e-07		Pgr	3.56171	-4.20956	1.09395	-3.84803	0.00011907	0.00113128
Ifi207	2319.44	4.70558	0.448077	10.5017	8.48291e-26	2.74832e-22		Anks6	6.17567	-4.20855	1.10929	-3.79393	0.00014828	0.00134253
Gm14767	7.22456	4.69935	0.859602	5.46689	4.57989e-08	1.8307e-06		Gpbar1	5.53844	-4.19467	0.961506	-4.3626	1.28525e-05	0.000182033
Ankrd66	13.8598	4.69319	0.931669	5.0374	4.71895e-07	1.24635e-05		Zfpm1	4.14921	-4.19386	1.05963	-3.95786	7.56252e-05	0.00078698
Arg2	161.042	4.67403	0.654178	7.14489	9.00659e-13	1.86254e-10		9430007M09Rik	7.21184	-4.19217	0.915373	-4.57975	4.65542e-06	7.88986e-05
Clec4n	4273.57	4.66254	0.697833	6.68144	2.36599e-11	3.15018e-09		Mir1953	3.69097	-4.19066	1.10978	-3.77611	0.000159296	0.00142305
AC154512.1	6.64295	4.65307	1.08266	4.2978	1.72502e-05	0.000232865		Gm44467	4.92555	-4.15469	1.02398	-4.05741	4.96199e-05	0.000555623
Fgl2	12150.1	4.62995	0.569561	8.12897	4.32953e-16	2.27464e-13		Gm27206	105.387	-4.15024	0.709492	-5.8496	4.92762e-09	2.87652e-07
Gm10693	14.9079	4.62841	0.758105	6.10523	1.02652e-09	7.59079e-08		Gm16244	88.7047	-4.13822	0.600043	-6.89655	5.32814e-12	9.08541e-10
Lilrb4a	2366.67	4.6096	0.517837	8.90164	5.50291e-19	5.34855e-16		Jakmip3	4.42807	-4.13709	1.07902	-3.83413	0.000126007	0.00118046
Rsad2	1583.49	4.60729	0.630979	7.30181	2.83917e-13	7.18604e-11		Gm10728	9.44794	-4.12705	1.12188	-3.67867	0.000234452	0.00195601
Gbp11	76.6353	4.60595	0.783988	5.87503	4.22762e-09	2.50551e-07		Col9a2	3.55851	-4.11708	1.11738	-3.68458	0.000229077	0.00192521
Sirpb1b	486.32	4.58178	0.787324	5.81944	5.90464e-09	3.31463e-07		Dnah17	10.8139	-4.11586	0.842301	-4.88645	1.02669e-06	2.32364e-05
Gm9733	895.307	4.57025	0.796742	5.73617	9.68406e-09	4.92797e-07		Pou3f2	5.05273	-4.11096	1.04561	-3.93165	8.43652e-05	0.000859977
BE692007	1001.71	4.56875	0.480154	9.51519	1.81389e-21	2.20376e-18		Gm43133	6.13886	-4.10499	1.03856	-3.95259	7.73106e-05	0.000800234
Emp1	204.942	4.56477	0.716395	6.37187	1.86741e-10	1.89065e-08		Slc26a1	76.6678	-4.08383	0.681673	-5.99088	2.08704e-09	1.36599e-07
Ifi206	549.291	4.5583	0.977538	4.66304	3.11577e-06	5.69778e-05		Gm10549	3.499	-4.07411	1.12386	-3.62512	0.000288826	0.00232484
Nudt12	13.8726	4.55505	0.840219	5.42127	5.91782e-08	2.26671e-06		Gm44702	1110.35	-4.07382	0.577408	-7.05537	1.72147e-12	3.41466e-10
Skint3	91.0643	4.55178	1.21117	3.75818	0.000171154	0.00150614		Pcdhgc5	3.50855	-4.0697	1.12672	-3.61199	0.000303861	0.00241882
Gbp2	6901.89	4.53753	0.723745	6.26951	3.62184e-10	3.11526e-08		Gm45856	7.51181	-4.06823	0.993222	-4.09599	4.20365e-05	0.000483233
Idi1	1401.17	4.53325	0.666158	6.80507	1.01001e-11	1.51028e-09		Gm42418	122.535	-4.06657	0.645628	-6.29863	3.00292e-10	2.77745e-08
Sycp3	28.5541	4.52935	0.883871	5.12445	2.984e-07	8.54286e-06		4921522P10Rik	7.23813	-4.06488	0.930773	-4.36721	1.25845e-05	0.000179743
Htr7	28.4176	4.51432	0.862366	5.23481	1.65156e-07	5.24587e-06		4930481B07Rik	107.214	-4.0537	0.693724	-5.84338	5.11509e-09	2.95051e-07
Slfn1	4645.47	4.51106	1.0102	4.46553	7.98706e-06	0.00012293		Slx4ip	3878.16	-4.05027	0.581057	-6.97051	3.15788e-12	5.79398e-10
Ly6c1	161.844	4.50845	0.73854	6.10455	1.0309e-09	7.59079e-08		Gm26664	105.928	-4.04935	0.629762	-6.42997	1.2763e-10	1.3702e-08
Sirpb1c	1117.44	4.50627	0.739992	6.08962	1.13181e-09	8.22227e-08		Tonsl	29.7754	-4.03999	0.620772	-6.508	7.61558e-11	8.98752e-09
Cd69	2129.97	4.4951	0.70512	6.37495	1.83026e-10	1.86275e-08		Gm26518	14.5908	-4.03687	0.9271	-4.3543	1.33494e-05	0.000187364
Gbp2b	1413.06	4.49082	0.836569	5.36814	7.95518e-08	2.82191e-06		Sox4	155.737	-4.03121	0.564114	-7.14609	8.92846e-13	1.86254e-10
Prm1	16.3775	4.4811	0.990389	4.52458	6.0515e-06	9.78955e-05		Gm13070	4.28076	-4.02869	1.11708	-3.60643	0.000310433	0.00245905
Pdpn	24.634	4.45921	0.859859	5.18599	2.14874e-07	6.49602e-06		Gm34934	3.89703	-4.0195	1.0754	-3.73767	0.000185736	0.0016162
Il1rn	4212.38	4.45879	0.715995	6.2274	4.74232e-10	3.93643e-08		Gm20109	13.3881	-4.01822	0.940203	-4.27378	1.92184e-05	0.000254834
Gm32089	29.7165	4.45245	0.740419	6.01342	1.81655e-09	1.21765e-07		Gm44573	24.927	-4.00925	0.753689	-5.3195	1.04051e-07	3.56726e-06
Gm6545	49.0752	4.45047	0.814436	5.46448	4.64255e-08	1.84932e-06		CT025652.2	183.77	-3.99956	0.624521	-6.40419	1.51165e-10	1.57984e-08
Gm18853	5.49312	4.44983	1.0835	4.1069	4.00996e-05	0.000465927		Gm960	15.9567	-3.99726	0.957744	-4.17362	2.998e-05	0.000367222
Klrk1	1943.36	4.44804	0.814887	5.45848	4.80241e-08	1.9013e-06		Rapgef4os3	4.12855	-3.99621	1.17336	-3.4058	0.000659711	0.00445995
Tnip3	659.466	4.44146	0.724746	6.1283	8.88207e-10	6.71823e-08		Gm24146	4.29324	-3.99365	0.994004	-4.01774	5.87585e-05	0.000638104
Dppa3	34.2475	4.43973	1.16399	3.81425	0.000136599	0.00126144		Mei1	12.6315	-3.99138	0.821189	-4.86049	1.17097e-06	2.59846e-05
Gm44135	18.6859	4.43772	0.862088	5.14764	2.63782e-07	7.68765e-06		Grm4	6.64629	-3.98914	0.975963	-4.08739	4.36246e-05	0.000499716
Pira2	59.9199	4.43759	0.910455	4.87403	1.09343e-06	2.44593e-05		Fras1	4.44545	-3.97809	1.0436	-3.81189	0.000137908	0.00126992
Klra17	33.7134	4.43403	0.706411	6.27683	3.45535e-10	3.07674e-08		Gm15513	23.5374	-3.97671	0.717998	-5.5386	3.04891e-08	1.29689e-06
Gm7658	11.2472	4.43194	0.989449	4.4792	7.49223e-06	0.000116606		Nat14	17.3374	-3.97468	0.763592	-5.20524	1.9375e-07	5.9312e-06
Mir155hg	35.5619	4.42372	0.753967	5.86726	4.43044e-09	2.6098e-07		Sprn	6.14859	-3.97139	1.0341	-3.84044	0.000122813	0.00115779
mt-Nd4l	12.4776	4.41895	0.926078	4.77168	1.82693e-06	3.74273e-05		4930412M03Rik	44.3657	-3.9694	0.724051	-5.48221	4.20038e-08	1.69401e-06
Capsl	6.96701	4.41701	0.972341	4.54265	5.55507e-06	9.1746e-05		Snord43	29.4558	-3.96309	0.803732	-4.93086	8.18673e-07	1.94076e-05
Arg1	1026.12	4.39742	1.14615	3.83668	0.000124709	0.00116886		E230001N04Rik	111.448	-3.95874	0.672634	-5.88543	3.97009e-09	2.3701e-07
Zfp984	186.695	4.38352	0.866613	5.05822	4.23191e-07	1.13624e-05		Gm22513	56.4956	-3.95806	0.727027	-5.44417	5.20476e-08	2.03163e-06
Gm49339	15.4828	4.37436	0.716541	6.10483	1.02908e-09	7.59079e-08		Iqcn	9.24686	-3.94708	0.898781	-4.39159	1.12524e-05	0.000164425
Slamf7	1380.6	4.37357	0.755856	5.78626	7.19726e-09	3.90803e-07		Gm47962	43.6356	-3.94634	0.754966	-5.22718	1.72113e-07	5.38637e-06
Mcoln3	21.6346	4.37249	1.2153	3.59787	0.000320837	0.00252602		Gm10138	5736.1	-3.94309	0.542641	-7.26648	3.68963e-13	8.64128e-11
Mmp8	459.235	4.35911	0.774942	5.62508	1.85427e-08	8.58354e-07		1810010D01Rik	8.29886	-3.93285	1.03127	-3.8136	0.000136955	0.00126294
Ifi213	1103.04	4.35187	1.02727	4.23635	2.27178e-05	0.000293624		AL732506.1	6.23876	-3.93145	0.996213	-3.9464	7.93349e-05	0.000816406
Ms4a4c	18753	4.34374	0.625323	6.9464	3.74734e-12	6.68299e-10		Gm37876	7.98042	-3.91777	0.769073	-5.09414	3.50328e-07	9.7009e-06
Olfr56	11.9325	4.33937	1.04162	4.16599	3.10007e-05	0.00037782		1700017B05Rik	751.94	-3.91177	0.498732	-7.84344	4.38382e-15	1.70434e-12
Ms4a4a	5822.52	4.3198	0.616069	7.01188	2.3514e-12	4.43776e-10		Mir697	14.08	-3.90697	0.914464	-4.27241	1.93369e-05	0.00025623
Gbp3	2337.99	4.30892	0.592152	7.27671	3.42059e-13	8.31161e-11		Gm19327	51.7647	-3.90076	0.824896	-4.72879	2.25862e-06	4.45077e-05
Mrc1	622.169	4.30468	0.715132	6.01942	1.75039e-09	1.18971e-07		Hist1h4n	51.8298	-3.89923	0.619086	-6.29837	3.00783e-10	2.77745e-08
Aoah	345.22	4.29943	0.791678	5.43078	5.61078e-08	2.15976e-06		A930005N03Rik	9.40253	-3.89716	1.00191	-3.88975	0.000100348	0.000987534
Myof	89.2901	4.29868	1.02947	4.17563	2.97166e-05	0.000365376		Tmem204	234.454	-3.8952	0.826588	-4.71238	2.44836e-06	4.72628e-05
Gm18445	5.20952	4.29648	1.10695	3.88138	0.000103867	0.00101427		Junos	1003.24	-3.89329	0.570029	-6.82999	8.49187e-12	1.31011e-09
Spp1	78335	4.27598	0.751562	5.68945	1.2745e-08	6.22507e-07		Gm37321	7.48127	-3.89266	1.05886	-3.67626	0.000236683	0.00197208
Slc28a2	102.116	4.27209	1.10504	3.86601	0.000110632	0.00106306		Gm14040	141.956	-3.89265	0.505955	-7.69367	1.42972e-14	5.05314e-12
Hmmr	189.168	4.26874	0.541488	7.88336	3.187e-15	1.29067e-12		Ppp1r18os	60.4994	-3.89185	0.626974	-6.20736	5.38814e-10	4.40084e-08
Emb	3169.72	4.25918	0.678595	6.27647	3.46344e-10	3.07674e-08		Gm43481	27.4867	-3.89166	0.790989	-4.91999	8.65475e-07	2.02964e-05
B3gnt5	74.4757	4.23675	0.807309	5.24799	1.53771e-07	4.96538e-06		Lncppara	16.0326	-3.89159	0.785035	-4.95722	7.15097e-07	1.75073e-05
Clec4a1	3657.52	4.23612	0.602055	7.0361	1.97699e-12	3.80501e-10		Mir1934	6.99305	-3.88436	0.98872	-3.92867	8.54163e-05	0.00086796
Ddias	63.3749	4.22975	0.713887	5.92496	3.12381e-09	1.92901e-07		4930513N10Rik	47.485	-3.87192	0.62721	-6.17325	6.69006e-10	5.24387e-08
Gk	704.326	4.21721	0.507811	8.30468	1.00089e-16	5.89587e-14		Gm42767	12.7498	-3.8703	0.943529	-4.10194	4.09699e-05	0.000474338
Cxcl13	19446	4.21279	1.01402	4.15454	3.25948e-05	0.000393547		Card10	3.8045	-3.86886	1.12775	-3.4306	0.000602251	0.00414049
Ttk	47.4259	4.1965	0.718235	5.84279	5.13327e-09	2.95224e-07		Shisal1	3.00844	-3.86737	1.13543	-3.40608	0.000659036	0.00445755
Slc9a4	9.32621	4.19394	1.04062	4.03025	5.57183e-05	0.000609858		A530058N18Rik	7.13547	-3.86725	1.01679	-3.80339	0.000142727	0.00130318
Clec4d	811.478	4.19167	0.739656	5.66705	1.45277e-08	6.95578e-07		Gm11149	5.47292	-3.86348	0.983768	-3.92722	8.59321e-05	0.000872289
Gpr171	1263.87	4.18895	1.02747	4.07696	4.56283e-05	0.000519607		Mycl	22.8898	-3.86102	0.757036	-5.10018	3.39332e-07	9.45025e-06
Tcea3	20.0575	4.18136	0.816426	5.12154	3.03058e-07	8.64677e-06		Gm20681	50.971	-3.85982	0.569875	-6.77311	1.26047e-11	1.80163e-09
2310031A07Rik	20.3138	4.16608	0.851904	4.89032	1.00674e-06	2.29426e-05		Gm26244	14.2166	-3.85857	0.766282	-5.03545	4.76733e-07	1.25233e-05
