## Supplemental Table 4 for "MIF-induced CD74+ microglia/macrophages are clinically relevant disease-associated subpopulations in brain metastasis and other CNS disorders"

### Sheet: table
UP in CD74+ CCR2+ vs CD74+ CCR2-							DOWN in CD74+ CCR2+ vs CD74+ CCR2-
	p_val	avg_log2FC	pct.1	pct.2	p_val_adj			p_val	avg_log2FC	pct.1	pct.2	p_val_adj
Plac8	1.4765e-74	2.24055	0.5	0.039	3.69582e-70		Ctsd	1.61563e-73	-2.29026	0.805	0.972	4.04408e-69
Ccr2	3.15795e-228	1.93993	1	0	7.90465e-224		Apoe	3.17643e-50	-1.6327	0.979	0.995	7.95092e-46
S100a6	1.87056e-69	1.76627	0.691	0.167	4.68221e-65		Hexb	7.8094e-49	-1.60635	0.738	0.913	1.95477e-44
H2-Eb1	1.83228e-61	1.74601	0.943	0.672	4.58639e-57		Ccl8	6.67439e-11	-1.60553	0.096	0.281	1.67067e-06
H2-Ab1	6.36858e-63	1.60369	0.965	0.71	1.59412e-58		Fabp5	2.10015e-23	-1.5144	0.422	0.684	5.25688e-19
Ifi27l2a	1.88373e-43	1.54722	0.872	0.6	4.71517e-39		Trem2	4.28181e-59	-1.47376	0.589	0.908	1.07178e-54
H2-Aa	9.2636e-60	1.53286	0.957	0.724	2.31877e-55		Gpnmb	3.4785e-24	-1.4384	0.156	0.48	8.70703e-20
Il1b	1.15031e-33	1.53273	0.649	0.304	2.87934e-29		Cd63	3.00557e-66	-1.37201	0.415	0.892	7.52324e-62
Cd74	5.31133e-63	1.44604	1	1	1.32948e-58		Ctsb	6.01051e-54	-1.3577	0.918	0.98	1.50449e-49
Ifitm3	1.64759e-47	1.37019	0.95	0.82	4.12408e-43		Fcrls	3.99843e-48	-1.34426	0.188	0.697	1.00085e-43
Ly6c2	1.59069e-55	1.32715	0.415	0.042	3.98166e-51		Spp1	4.28219e-14	-1.30361	0.262	0.497	1.07188e-09
S100a4	9.24904e-55	1.14856	0.436	0.049	2.31513e-50		Ctsl	5.56992e-37	-1.25645	0.546	0.833	1.39421e-32
Crip1	8.85912e-36	1.13308	0.816	0.518	2.21753e-31		C1qc	3.56866e-53	-1.22384	0.759	0.952	8.9327e-49
Ms4a4c	1.0619e-57	1.0785	0.702	0.225	2.65805e-53		C1qa	1.24967e-47	-1.17699	0.791	0.956	3.12806e-43
H2-DMb1	6.25719e-46	0.959969	0.84	0.486	1.56624e-41		Cd9	2.25426e-29	-1.0975	0.457	0.756	5.64265e-25
Cxcl2	5.84738e-09	0.94632	0.372	0.205	0.000146366		Cst3	2.52431e-23	-1.09221	0.993	0.999	6.31861e-19
Ifitm2	2.60665e-31	0.94441	0.766	0.478	6.5247e-27		Timp2	8.72911e-41	-1.06424	0.468	0.804	2.18498e-36
Tgfbi	3.8678e-28	0.919236	0.713	0.404	9.6815e-24		Syngr1	1.36674e-44	-1.05204	0.206	0.682	3.4211e-40
Plbd1	3.67338e-48	0.860823	0.688	0.232	9.19484e-44		Ftl1	3.97621e-30	-1.04519	0.986	0.984	9.95285e-26
Ly6a	1.04027e-19	0.835403	0.518	0.244	2.6039e-15		Creg1	7.00114e-32	-1.02022	0.571	0.801	1.75245e-27
Fxyd5	6.32618e-39	0.810603	0.929	0.649	1.58351e-34		Ms4a7	1.01363e-13	-0.966838	0.518	0.691	2.53721e-09
Tmsb10	8.85266e-27	0.804882	0.773	0.466	2.21591e-22		C1qb	1.48481e-42	-0.960019	0.812	0.961	3.71663e-38
Srgn	7.17574e-24	0.791784	0.883	0.682	1.79616e-19		Cd81	2.6623e-15	-0.938939	0.55	0.694	6.66401e-11
Ly6i	8.32871e-26	0.735435	0.266	0.048	2.08476e-21		Hmox1	9.71844e-09	-0.920148	0.298	0.48	0.000243262
H2-DMa	6.89056e-32	0.728941	0.904	0.643	1.72478e-27		Sparc	7.18908e-15	-0.914437	0.209	0.446	1.7995e-10
Ms4a6c	8.36099e-29	0.695906	0.926	0.692	2.09284e-24		Lgmn	5.25416e-40	-0.911079	0.762	0.953	1.31517e-35
H3f3a	1.04223e-36	0.662617	0.993	0.911	2.60881e-32		Cx3cr1	4.54246e-24	-0.906868	0.592	0.814	1.13702e-19
Ifitm1	2.45464e-14	0.653477	0.145	0.024	6.1442e-10		Olfml3	2.29232e-32	-0.880976	0.23	0.632	5.73791e-28
Ifi30	1.15424e-18	0.623768	0.89	0.777	2.88918e-14		Ctsz	2.65711e-35	-0.831598	0.936	0.968	6.65101e-31
Lsp1	6.45886e-16	0.614428	0.465	0.229	1.61672e-11		Hexa	5.34561e-33	-0.815599	0.649	0.862	1.33806e-28
Pim1	6.44045e-22	0.610257	0.798	0.553	1.61211e-17		Ccl4	6.52722e-07	-0.798904	0.649	0.763	0.0163383
Ccl6	1.61324e-08	0.59032	0.528	0.386	0.000403811		Basp1	5.73257e-28	-0.774637	0.532	0.816	1.43492e-23
S100a10	8.13413e-14	0.58609	0.543	0.319	2.03606e-09		Selenop	2.2985e-26	-0.770223	0.674	0.877	5.75338e-22
Ifi203	8.31669e-25	0.585426	0.578	0.261	2.08175e-20		Igf1	1.54272e-26	-0.763821	0.11	0.471	3.86159e-22
S100a11	1.3471e-15	0.575842	0.496	0.272	3.37194e-11		Grn	4.60414e-30	-0.760855	0.773	0.932	1.15246e-25
Prdx5	2.28619e-07	0.568925	0.887	0.818	0.00572256		Ctsa	9.14819e-28	-0.743962	0.695	0.865	2.28988e-23
Sub1	1.03825e-23	0.561787	0.805	0.567	2.59884e-19		Pld3	2.22952e-30	-0.740522	0.213	0.6	5.58072e-26
Ccl9	4.41393e-22	0.552569	0.376	0.124	1.10485e-17		Ctss	6.82291e-35	-0.738276	0.986	0.989	1.70784e-30
Coro1a	1.89069e-16	0.545754	0.879	0.777	4.73259e-12		Abca1	1.87124e-31	-0.720974	0.181	0.584	4.68391e-27
Samhd1	3.18593e-12	0.545183	0.603	0.418	7.97471e-08		Sgk1	1.24759e-17	-0.720707	0.22	0.504	3.12285e-13
Isg15	3.25109e-11	0.537333	0.543	0.347	8.13781e-07		Itgb5	1.36598e-27	-0.713932	0.394	0.719	3.41918e-23
Ptma	1.74868e-26	0.534256	0.989	0.987	4.37711e-22		Cd68	8.02585e-24	-0.713903	0.716	0.859	2.00895e-19
Naaa	2.41378e-19	0.53028	0.429	0.175	6.04194e-15		Lgals3bp	6.81169e-21	-0.704984	0.525	0.77	1.70504e-16
Gm34084	3.64968e-30	0.528545	0.376	0.089	9.1355e-26		Rgs1	2.50132e-15	-0.697902	0.468	0.703	6.26106e-11
Ms4a6b	2.4e-17	0.512334	0.72	0.484	6.00745e-13		Egr1	1.79109e-09	-0.694073	0.195	0.376	4.48328e-05
Vim	4.68557e-14	0.508384	0.897	0.678	1.17284e-09		Gpr34	2.66922e-19	-0.63775	0.099	0.378	6.68132e-15
Rps9	1.23352e-25	0.490385	1	0.987	3.08763e-21		Lpl	3.3715e-13	-0.631049	0.195	0.448	8.43921e-09
Dbi	9.34766e-18	0.480305	0.89	0.711	2.33981e-13		Csf1r	6.13987e-18	-0.619978	0.723	0.863	1.53687e-13
Napsa	1.70656e-18	0.473446	0.309	0.096	4.27168e-14		Hpgds	1.28608e-30	-0.616867	0.206	0.613	3.21918e-26
Nr4a1	7.76649e-13	0.455131	0.461	0.252	1.94403e-08		Abhd12	1.96689e-22	-0.598615	0.387	0.696	4.92331e-18
Zfas1	3.39847e-10	0.452962	0.553	0.375	8.5067e-06		Itm2b	6.14845e-29	-0.598238	0.989	0.994	1.53902e-24
Zfp36l2	5.90713e-09	0.452164	0.67	0.567	0.000147861		Fcgr3	1.40096e-20	-0.581295	0.642	0.843	3.50674e-16
Mndal	5.29892e-17	0.447145	0.518	0.262	1.32637e-12		Tyrobp	2.79032e-22	-0.57937	0.993	0.978	6.98446e-18
Ifrd1	3.45401e-15	0.444801	0.532	0.299	8.64572e-11		Lipa	7.99086e-19	-0.562165	0.266	0.563	2.00019e-14
2410006H16Rik	3.97571e-09	0.441041	0.709	0.581	9.95159e-05		Ninj1	2.25718e-20	-0.562052	0.287	0.596	5.64996e-16
Irf7	3.14461e-08	0.440145	0.426	0.272	0.000787127		Ccl3	4.36477e-07	-0.561148	0.603	0.735	0.0109255
Plp1	1.19961e-06	0.434603	0.667	0.467	0.0300274		Lrp1	5.62522e-22	-0.550237	0.323	0.647	1.40805e-17
Slfn2	7.11388e-11	0.4312	0.713	0.551	1.78068e-06		Mpeg1	4.5296e-16	-0.53696	0.723	0.839	1.1338e-11
Slfn1	5.86853e-22	0.429236	0.294	0.075	1.46895e-17		Sirpa	1.14019e-19	-0.532702	0.461	0.746	2.854e-15
Btg1	1.43433e-07	0.428319	0.851	0.804	0.00359027		Siglech	4.46621e-13	-0.530974	0.039	0.228	1.11794e-08
Btf3	4.62775e-16	0.406024	0.929	0.843	1.15837e-11		Stab1	1.41172e-13	-0.530268	0.252	0.497	3.53367e-09
Ahnak	1.59343e-11	0.40427	0.44	0.244	3.9885e-07		Lamp1	1.82469e-21	-0.522687	0.894	0.953	4.56739e-17
Ciita	1.52636e-19	0.395908	0.351	0.116	3.82063e-15		Ly86	3.28521e-10	-0.503036	0.84	0.913	8.22322e-06
H2az1	1.10712e-09	0.395413	0.918	0.805	2.77123e-05		Man2b1	4.50918e-17	-0.500422	0.496	0.72	1.12869e-12
Sem1	9.56e-15	0.395207	0.933	0.852	2.39296e-10		Serpinb6a	4.55323e-20	-0.499813	0.085	0.373	1.13972e-15
Fam49b	5.56945e-12	0.393407	0.794	0.647	1.39409e-07		C3ar1	1.72823e-13	-0.487897	0.511	0.718	4.32593e-09
Rps18	1.82806e-12	0.392341	0.961	0.935	4.57583e-08		Id2	1.82395e-12	-0.487643	0.387	0.614	4.56552e-08
Gpr141	2.25289e-30	0.385867	0.245	0.025	5.63922e-26		Rhob	3.24144e-11	-0.48308	0.401	0.6	8.11365e-07
Pid1	7.18943e-10	0.376249	0.631	0.461	1.79959e-05		Prdx1	4.16842e-09	-0.48133	0.89	0.92	0.00010434
Ndufb1-ps	1.70114e-11	0.374579	0.933	0.799	4.25813e-07		Cd84	2.45742e-18	-0.478774	0.344	0.623	6.15117e-14
Psma7	1.32616e-09	0.37219	0.801	0.691	3.31951e-05		Cst7	1.04152e-13	-0.477193	0.039	0.241	2.60703e-09
Clec4b1	3.51284e-16	0.371843	0.191	0.041	8.79298e-12		P2ry12	3.94606e-11	-0.472815	0.124	0.319	9.87739e-07
Tmem176a	1.38203e-06	0.371713	0.677	0.549	0.0345936		Adgre1	1.45175e-15	-0.470862	0.422	0.691	3.63387e-11
Cdk2ap2	3.13285e-13	0.371378	0.482	0.257	7.84184e-09		Epb41l2	1.54154e-15	-0.469562	0.351	0.596	3.85862e-11
Ifi47	4.26567e-11	0.371171	0.362	0.18	1.06774e-06		Marcks	8.25441e-14	-0.465418	0.748	0.896	2.06616e-09
Rack1	5.42268e-15	0.370818	0.996	0.978	1.35735e-10		Slc40a1	6.58265e-17	-0.463979	0.014	0.237	1.6477e-12
Rps3a1	6.87388e-13	0.369643	0.901	0.782	1.7206e-08		Psap	3.54649e-11	-0.46282	0.986	0.987	8.87722e-07
Klra2	1.08035e-16	0.366558	0.411	0.168	2.70423e-12		Tmem119	1.29095e-11	-0.4582	0.152	0.358	3.23139e-07
Zbp1	9.9394e-09	0.364382	0.525	0.358	0.000248793		Maf	3.8655e-11	-0.456534	0.525	0.73	9.67572e-07
Rpl8	3.0194e-17	0.363264	0.986	0.972	7.55786e-13		Slc11a1	6.72479e-17	-0.450311	0.262	0.549	1.68328e-12
Rpsa	6.04421e-10	0.361381	0.816	0.7	1.51293e-05		Tmem86a	2.75544e-18	-0.445062	0.28	0.578	6.89715e-14
Ifi209	1.07022e-11	0.360199	0.305	0.133	2.67886e-07		Lpcat2	3.34594e-15	-0.441813	0.433	0.685	8.37521e-11
Ptprc	5.0438e-08	0.359046	0.798	0.739	0.00126251		Gas6	4.19471e-13	-0.440052	0.188	0.434	1.04998e-08
Emb	1.41439e-11	0.356874	0.387	0.199	3.54035e-07		Tgfbr1	8.77698e-17	-0.439229	0.241	0.53	2.19697e-12
Pitpna	2.35206e-09	0.354561	0.663	0.518	5.88745e-05		Rgs10	8.76304e-13	-0.439107	0.72	0.87	2.19348e-08
Alox5ap	1.05129e-08	0.352658	0.798	0.685	0.000263147		Gns	2.48527e-15	-0.437528	0.411	0.652	6.22089e-11
Rps5	1.4969e-13	0.352062	0.996	0.985	3.7469e-09		Scoc	2.166e-15	-0.43541	0.145	0.395	5.42172e-11
Clec4a3	7.71088e-07	0.351942	0.528	0.392	0.0193011		Lag3	1.10716e-15	-0.43395	0.035	0.259	2.77133e-11
Hspa8	5.72154e-09	0.350013	0.858	0.749	0.000143216		Anxa3	1.02733e-15	-0.43384	0.358	0.639	2.5715e-11
Cyp4f18	2.8591e-08	0.347274	0.397	0.241	0.000715662		Cyba	3.48614e-12	-0.430011	0.954	0.977	8.72615e-08
Ccr1	1.15293e-14	0.346459	0.305	0.109	2.88589e-10		Tpp1	1.69336e-16	-0.429852	0.316	0.585	4.23865e-12
Cd52	7.9544e-13	0.345668	0.993	0.959	1.99107e-08		mt-Nd1	3.35703e-14	-0.426643	0.922	0.977	8.40298e-10
Nfil3	2.15731e-13	0.342529	0.309	0.124	5.39997e-09		H2-D1	5.80815e-14	-0.418313	0.996	0.984	1.45384e-09
Tpt1	8.28389e-18	0.342427	1	1	2.07354e-13		Serinc3	3.56443e-11	-0.416946	0.72	0.837	8.92213e-07
H3f3b	1.90949e-09	0.341656	1	0.994	4.77965e-05		Bin1	5.00862e-10	-0.416355	0.355	0.547	1.25371e-05
Oasl2	2.45158e-08	0.341478	0.411	0.252	0.000613654		Gdf15	4.64716e-10	-0.407811	0.039	0.197	1.16323e-05
Gas5	8.63587e-08	0.332234	0.83	0.691	0.00216164		Blvrb	1.60638e-08	-0.400603	0.496	0.657	0.000402093
Cox7b	1.5404e-09	0.331507	0.855	0.723	3.85578e-05		Mef2c	3.4609e-09	-0.398886	0.5	0.665	8.66298e-05
Calm1	2.48771e-10	0.326349	0.975	0.938	6.22699e-06		Pla2g7	2.59824e-09	-0.398227	0.323	0.511	6.50366e-05
Macroh2a1	3.48179e-07	0.325628	0.606	0.481	0.00871528		Pou2f2	5.08939e-10	-0.396539	0.454	0.634	1.27393e-05
Rplp0	6.32344e-10	0.321157	0.947	0.911	1.58282e-05		Lair1	6.59579e-13	-0.384582	0.482	0.699	1.65099e-08
Srsf3	8.57596e-10	0.32012	0.645	0.457	2.14665e-05		Tnfaip2	5.01358e-07	-0.381966	0.316	0.487	0.0125495
Cox5b	6.2893e-10	0.319179	0.691	0.51	1.57427e-05		Hebp1	2.5899e-15	-0.373849	0.121	0.371	6.48278e-11
Mcl1	4.39999e-07	0.317461	0.879	0.822	0.0110136		Laptm5	1.48046e-11	-0.372516	0.908	0.956	3.70574e-07
Rps24	5.42073e-14	0.317185	1	0.994	1.35686e-09		Ltc4s	1.21926e-10	-0.363351	0.106	0.294	3.05194e-06
Olfm1	2.94579e-18	0.31709	0.245	0.059	7.37362e-14		Pf4	1.62376e-07	-0.360093	0.223	0.406	0.00406443
Psmb8	1.43731e-08	0.315546	0.918	0.834	0.000359773		Cd300c2	4.9936e-10	-0.353613	0.752	0.838	1.24995e-05
Rps11	4.80401e-09	0.31519	1	0.97	0.000120249		Il18bp	1.71788e-07	-0.350018	0.216	0.375	0.00430002
Anxa2	1.6619e-06	0.313806	0.472	0.327	0.0415989		Mertk	7.64319e-15	-0.348678	0.099	0.339	1.91317e-10
Naca	8.44584e-07	0.311623	0.876	0.835	0.0211408		Camk1	3.3695e-13	-0.348386	0.323	0.591	8.43418e-09
Rps3	1.11355e-14	0.309748	1	0.991	2.78734e-10		Rnase4	1.7618e-10	-0.347229	0.316	0.537	4.40997e-06
Mcub	6.52812e-15	0.307399	0.333	0.128	1.63405e-10		Pmepa1	1.27933e-11	-0.346601	0.22	0.461	3.2023e-07
Tkt	8.31329e-10	0.305003	0.667	0.48	2.0809e-05		Ptgs1	3.01217e-11	-0.345511	0.089	0.281	7.53977e-07
Cd209a	8.50968e-08	0.303884	0.046	0.003	0.00213006		Mylip	3.03421e-13	-0.344343	0.121	0.346	7.59494e-09
Gsn	6.19458e-10	0.303753	0.468	0.263	1.55057e-05		Cd37	9.06658e-14	-0.343402	0.199	0.453	2.26946e-09
Fn1	1.09152e-08	0.300966	0.174	0.062	0.000273218		Serpine2	2.2008e-08	-0.342151	0.135	0.3	0.000550882
Phf11b	8.04326e-10	0.300686	0.387	0.21	2.01331e-05		mt-Cytb	1.12073e-06	-0.337439	0.954	0.984	0.0280529
Scand1	2.22908e-07	0.29338	0.752	0.624	0.00557961		Tgfbr2	2.48474e-12	-0.334489	0.22	0.456	6.21954e-08
Epsti1	4.5558e-08	0.292841	0.582	0.42	0.00114036		Gusb	1.44774e-10	-0.328592	0.358	0.58	3.62384e-06
Pirb	3.31824e-07	0.290732	0.465	0.313	0.00830589		Pmp22	3.87761e-09	-0.326757	0.117	0.295	9.70604e-05
Ly6e	1.60582e-06	0.290291	0.965	0.914	0.0401952		Fcer1g	1.90795e-09	-0.322858	0.989	0.977	4.77578e-05
Ptger4	6.63924e-08	0.289121	0.301	0.161	0.00166187		Nrp1	4.47831e-10	-0.321197	0.309	0.53	1.12097e-05
Rps19	4.50985e-08	0.283047	0.968	0.934	0.00112886		Plxdc2	4.44409e-09	-0.317304	0.113	0.284	0.00011124
Tagln2	4.79475e-07	0.282874	0.645	0.51	0.0120017		Itga6	9.00429e-14	-0.317229	0.092	0.318	2.25386e-09
Clic4	3.71703e-09	0.282457	0.422	0.242	9.30409e-05		Tspan4	2.8807e-14	-0.315799	0.078	0.305	7.21068e-10
Smdt1	5.35989e-07	0.282369	0.734	0.594	0.0134163		Adamts1	8.28911e-07	-0.315501	0.028	0.132	0.0207485
Clec12a	1.13308e-09	0.282195	0.656	0.419	2.83621e-05		Nrp2	4.24482e-12	-0.312826	0.124	0.339	1.06252e-07
Rps8	5.06519e-07	0.278951	0.809	0.725	0.0126787		Fth1	5.2756e-07	-0.312687	1	1	0.0132054
Fos	1.43176e-06	0.278727	0.954	0.919	0.0358384		Tcn2	1.51136e-10	-0.311745	0.22	0.427	3.78309e-06
Mrpl33	5.81728e-07	0.277975	0.638	0.518	0.0145612		Pla2g15	3.24671e-12	-0.311635	0.195	0.429	8.12683e-08
Rpl34	3.28544e-09	0.277687	0.968	0.957	8.22379e-05		Vsir	2.12628e-09	-0.310105	0.383	0.594	5.3223e-05
Snrpg	1.77769e-08	0.27709	0.699	0.52	0.000444973		Golm1	5.1325e-11	-0.309023	0.078	0.263	1.28471e-06
Rps26	1.38947e-06	0.277054	0.961	0.933	0.0347799		Zfhx3	6.67727e-09	-0.306854	0.241	0.428	0.000167139
Ass1	9.8084e-12	0.276704	0.209	0.067	2.45514e-07		Slco2b1	2.99636e-12	-0.304503	0.05	0.239	7.5002e-08
Pfkp	5.48609e-11	0.27482	0.287	0.123	1.37322e-06		Bri3	6.352e-09	-0.30329	0.706	0.837	0.000158997
Sp100	1.66244e-09	0.273889	0.397	0.223	4.16126e-05		Il10rb	1.72133e-10	-0.301507	0.344	0.568	4.30867e-06
Ifi205	3.70561e-13	0.271893	0.149	0.029	9.27551e-09		Atp6v1a	3.05917e-08	-0.300167	0.305	0.482	0.000765741
Atp5e	6.40459e-09	0.271537	0.954	0.922	0.000160313		P2ry13	6.88233e-12	-0.297489	0.053	0.239	1.72272e-07
Klrk1	2.65717e-16	0.271206	0.216	0.051	6.65116e-12		C5ar1	6.00562e-07	-0.295065	0.245	0.409	0.0150327
Ptgs2	1.07815e-06	0.268566	0.206	0.099	0.0269872		Entpd1	1.10682e-09	-0.293105	0.23	0.437	2.77048e-05
Pnp	7.39564e-07	0.265574	0.709	0.59	0.018512		Clec4d	4.58446e-09	-0.290528	0.103	0.276	0.000114754
AW112010	1.81369e-06	0.265273	0.706	0.594	0.0453984		Glmp	7.73447e-09	-0.290464	0.273	0.456	0.000193602
Rnase6	7.16373e-09	0.263765	0.277	0.13	0.000179315		Lhfpl2	2.12309e-13	-0.287383	0.046	0.248	5.3143e-09
AI662270	7.6005e-08	0.263765	0.358	0.211	0.00190248		Wwp1	5.12746e-08	-0.287072	0.152	0.315	0.00128345
Eif3e	4.80721e-07	0.263353	0.539	0.392	0.0120329		Atp6v0c	1.15745e-06	-0.281404	0.943	0.961	0.0289721
Spag9	2.76441e-08	0.261073	0.454	0.28	0.000691958		Mcfd2	9.71212e-10	-0.273229	0.174	0.365	2.43104e-05
Prelid1	2.02858e-07	0.259977	0.532	0.375	0.00507774		Gnas	7.82303e-07	-0.273041	0.816	0.88	0.0195818
Jarid2	3.36352e-08	0.259455	0.259	0.125	0.000841923		Trf	3.18028e-12	-0.270571	0.543	0.756	7.96055e-08
Rps14	1.67126e-08	0.258199	1	0.996	0.000418333		Sat1	4.9104e-07	-0.266566	0.773	0.862	0.0122912
Ccnd2	7.00653e-11	0.256404	0.27	0.108	1.7538e-06		Adam8	7.5489e-08	-0.265624	0.085	0.23	0.00188957
Sf3b5	1.27214e-06	0.254211	0.567	0.439	0.031843		Grina	3.85699e-08	-0.264064	0.312	0.496	0.000965444
Chil3	1.3729e-10	0.250011	0.099	0.015	3.4365e-06		Cpd	1.4233e-07	-0.262546	0.213	0.382	0.00356267
Ybx3	1.15959e-07	0.249013	0.355	0.203	0.00290256		Dhrs3	2.58505e-08	-0.261076	0.309	0.495	0.000647064
Ttr	4.94334e-10	0.247913	0.996	0.984	1.23737e-05		Bhlhe41	1.51278e-08	-0.258405	0.128	0.296	0.000378665
Cbfa2t3	2.38732e-11	0.247779	0.174	0.048	5.97571e-07		Sdf4	2.55733e-07	-0.255342	0.379	0.543	0.00640125
Ifitm6	4.46674e-18	0.247585	0.138	0.013	1.11807e-13		Cfh	4.4643e-08	-0.2546	0.074	0.218	0.00111746
Gnb2	1.10286e-06	0.247239	0.844	0.703	0.0276058		Tent5c	6.31327e-08	-0.253272	0.181	0.359	0.00158027
Rpl35a	4.60449e-08	0.246135	0.968	0.953	0.00115255		Rab3il1	1.88785e-08	-0.253171	0.241	0.433	0.000472547
Spop	1.09389e-07	0.244773	0.436	0.272	0.00273812		Rhoh	2.45936e-08	-0.252986	0.145	0.319	0.000615604
Snhg1	5.89901e-09	0.23577	0.358	0.192	0.000147658		Lamp2	2.69982e-07	-0.252918	0.691	0.797	0.00675792
Rpl18	1.17667e-06	0.235397	0.518	0.377	0.0294532		Apbb1ip	1.04713e-06	-0.252584	0.365	0.524	0.0262107
Hnrnpdl	1.73294e-07	0.234046	0.472	0.31	0.00433772		Il1a	1.80462e-08	-0.250808	0.032	0.163	0.000451714
Ifi213	1.33396e-09	0.233039	0.22	0.085	3.33904e-05		Clta	1.01268e-06	-0.242876	0.936	0.952	0.0253483
Rpl23	1.38449e-07	0.231261	0.993	0.976	0.00346552		Man1c1	4.37019e-10	-0.242126	0.064	0.232	1.0939e-05
Rpl32	1.83662e-07	0.220754	1	0.992	0.00459725		Daglb	6.07442e-08	-0.240687	0.152	0.319	0.00152049
Tnip3	1.19408e-07	0.220748	0.16	0.058	0.0029889		Ang	1.35039e-07	-0.238486	0.181	0.346	0.00338015
Znrd1	1.36474e-06	0.219837	0.348	0.213	0.0341609		Ly9	4.52807e-08	-0.234441	0.152	0.32	0.00113342
Pnn	1.51237e-07	0.219076	0.461	0.292	0.00378561		Sgpl1	2.60583e-07	-0.233878	0.252	0.419	0.00652265
Cytip	1.46047e-08	0.216929	0.202	0.08	0.000365571		Lpin2	5.69725e-08	-0.231156	0.167	0.342	0.00142608
Gda	2.85962e-07	0.21655	0.22	0.101	0.00715793		Tanc2	1.46711e-09	-0.225151	0.046	0.199	3.67231e-05
Itga4	6.54572e-08	0.216244	0.326	0.173	0.00163846		Ophn1	4.13072e-08	-0.223725	0.142	0.311	0.00103396
Tctex1d2	1.17351e-07	0.214428	0.312	0.167	0.00293742		Dnmt3a	3.40594e-07	-0.223472	0.135	0.286	0.00852541
Samd9l	6.1934e-09	0.213275	0.248	0.109	0.000155027		Hcst	1.21113e-06	-0.222443	0.188	0.338	0.0303159
Hp	7.23439e-14	0.210145	0.11	0.011	1.81084e-09		Hk3	4.76381e-07	-0.222037	0.106	0.247	0.0119243
Clec10a	1.23563e-06	0.20532	0.138	0.051	0.0309291		Slc7a8	6.5771e-08	-0.220397	0.145	0.31	0.00164631
Eps8	2.57767e-10	0.20034	0.23	0.086	6.45216e-06		Naglu	2.63698e-07	-0.21916	0.124	0.272	0.00660062
St8sia4	1.65053e-09	0.196291	0.234	0.094	4.13143e-05		Scn1b	4.35942e-08	-0.214648	0.071	0.215	0.00109121
Magohb	6.30173e-08	0.195362	0.223	0.099	0.00157739		C4b	5.67621e-08	-0.214282	0.046	0.177	0.00142081
Dok2	4.46003e-08	0.195148	0.188	0.073	0.00111639		Tmem140	2.27748e-09	-0.214282	0.032	0.175	5.70076e-05
Arhgap15	1.37533e-07	0.194502	0.259	0.127	0.0034426		Cela1	2.73391e-09	-0.207378	0.028	0.167	6.84325e-05
Rpl37a	1.29761e-06	0.193859	1	0.989	0.0324805		Pros1	7.08202e-08	-0.206281	0.074	0.219	0.0017727
Oas3	5.45701e-07	0.193126	0.191	0.084	0.0136594		Blnk	2.04205e-07	-0.206026	0.167	0.333	0.00511145
Cyp51	1.69656e-06	0.188891	0.191	0.087	0.0424665		Tmem37	4.88804e-07	-0.203546	0.145	0.3	0.0122353
Mcemp1	1.86688e-12	0.188772	0.142	0.028	4.67298e-08		Vat1	3.85369e-07	-0.203178	0.092	0.23	0.00964616
Sema4a	2.30491e-09	0.183595	0.195	0.07	5.76942e-05		Ctsf	1.08034e-07	-0.202235	0.046	0.173	0.0027042
Hsp90ab1	6.0837e-07	0.183389	0.993	0.995	0.0152281		Pde3b	2.93365e-08	-0.198341	0.039	0.171	0.000734321
Itgb7	5.37583e-07	0.172741	0.149	0.056	0.0134563		Glb1	3.4303e-07	-0.196576	0.096	0.235	0.00858639
Fmc1	1.25151e-06	0.169073	0.241	0.122	0.0313266		Cd22	4.07438e-09	-0.1947	0.032	0.171	0.000101986
Ccnd3	1.28151e-06	0.169073	0.241	0.122	0.0320775		Pon3	6.22486e-08	-0.193693	0.074	0.219	0.00155814
Sell	2.68938e-10	0.166895	0.11	0.02	6.73179e-06		Gpx3	2.92505e-08	-0.191914	0.028	0.153	0.00073217
Traf1	5.95283e-10	0.165066	0.17	0.051	1.49005e-05		Dpp7	1.40758e-07	-0.190747	0.089	0.234	0.00352332
Ifi206	9.31272e-08	0.160005	0.188	0.075	0.00233107		2810025M15Rik	5.47095e-07	-0.190435	0.074	0.205	0.0136943
AI839979	1.59636e-14	0.158829	0.128	0.016	3.99585e-10		Kcnk13	5.99396e-08	-0.188327	0.064	0.205	0.00150035
Gpr171	1.03308e-10	0.155296	0.11	0.019	2.5859e-06		Htatip2	1.16796e-06	-0.183694	0.092	0.223	0.0292352
F10	9.44047e-08	0.146082	0.074	0.013	0.00236304		As3mt	2.91897e-07	-0.178325	0.064	0.194	0.00730646
1700025G04Rik	9.31502e-07	0.145121	0.149	0.057	0.0233164		Sbf2	1.565e-07	-0.176305	0.06	0.195	0.00391736
Jaml	3.19652e-08	0.139201	0.096	0.02	0.000800122		Fblim1	3.24861e-07	-0.174754	0.05	0.172	0.00813159
Sirpb1b	6.5223e-09	0.133513	0.103	0.022	0.00016326		Galc	1.31558e-06	-0.170025	0.074	0.199	0.0329302
Gpr132	5.17887e-08	0.130366	0.124	0.035	0.00129632		Nav2	3.29828e-07	-0.168806	0.043	0.162	0.00825592
Ltb4r1	1.06011e-08	0.119185	0.071	0.009	0.000265356		Rbm47	1.05458e-06	-0.164258	0.099	0.238	0.0263973
Gm5150	8.59892e-08	0.0978869	0.078	0.014	0.0021524		Slc9a9	1.45759e-06	-0.16397	0.067	0.19	0.036485
Spon1	9.52466e-07	0.0866266	0.071	0.014	0.0238412		Nav3	2.92965e-07	-0.162717	0.018	0.122	0.0073332
Lsr	2.3429e-09	0.081981	0.064	0.005	5.86451e-05		Ecscr	1.87293e-06	-0.16102	0.035	0.141	0.0468814
Gm9733	3.79592e-07	0.0564732	0.043	0.003	0.00950157		Paox	8.9374e-07	-0.157311	0.053	0.172	0.0223712
Gm43914	1.56718e-06	0.0564732	0.039	0.003	0.039228		Cacna1d	1.54388e-06	-0.156929	0.053	0.17	0.0386448
							Rnf128	4.2634e-07	-0.151094	0.025	0.132	0.0106717
							Cd200r4	9.36907e-07	-0.1426	0.032	0.139	0.0234517
