## Supplemental Table 5 for "MIF-induced CD74+ microglia/macrophages are clinically relevant disease-associated subpopulations in brain metastasis and other CNS disorders"

### Sheet: Hoja1
UP												DOWN
	NAME	SIZE	ES	NES	NOM p-val	FDR q-val	FWER p-val	RANK AT MAX	LEADING EDGE				NAME	GS DETAILS	SIZE	ES	NES	NOM p-val	FDR q-val	FWER p-val	RANK AT MAX	LEADING EDGE
#1	REACTOME_CELL_CYCLE	478	0.34867617	8.76944	0.0	0.0	0.0	11064	tags=65%, list=31%, signal=93%			#1	REACTOME_EXTRACELLULAR_MATRIX_ORGANIZATION	Details ...	185	-0.21217164	-3.34391	0.0	0.0	0.0	9746	tags=48%, list=27%, signal=66%
#2	HALLMARK_INTERFERON_GAMMA_RESPONSE	184	0.52693313	8.39288	0.0	0.0	0.0	10501	tags=82%, list=29%, signal=114%			#2	KEGG_AXON_GUIDANCE_MUS_MUSCULUS	Details ...	127	-0.22082536	-2.95461	0.0	0.001	0.001	9679	tags=49%, list=27%, signal=66%
#3	HALLMARK_MYC_TARGETS_V1	197	0.45312402	7.362	0.0	0.0	0.0	10666	tags=75%, list=30%, signal=105%			#3	REACTOME_NEURONAL_SYSTEM	Details ...	247	-0.15438102	-2.87841	0.0	0.0	0.0	14194	tags=55%, list=39%, signal=89%
#4	HALLMARK_E2F_TARGETS	193	0.46497017	7.30964	0.0	0.0	0.0	9114	tags=72%, list=25%, signal=95%			#4	KEGG_NEUROACTIVE_LIGAND-RECEPTOR_INTERACTION_MUS_MUSCULUS	Details ...	259	-0.15259154	-2.8531	0.0	0.001	0.003	17666	tags=64%, list=49%, signal=125%
#5	HALLMARK_G2M_CHECKPOINT	190	0.39691582	6.37197	0.0	0.0	0.0	9114	tags=65%, list=25%, signal=86%			#5	HALLMARK_KRAS_SIGNALING_DN	Details ...	170	-0.16957758	-2.63361	0.0	0.0	0.0	16202	tags=62%, list=45%, signal=112%
#6	HALLMARK_INTERFERON_ALPHA_RESPONSE	87	0.5625863	6.30768	0.0	0.0	0.0	8368	tags=79%, list=23%, signal=103%			#6	KEGG_BASAL_CELL_CARCINOMA_MUS_MUSCULUS	Details ...	54	-0.2931901	-2.49437	0.0	0.0034380392	0.025	8818	tags=54%, list=24%, signal=71%
#7	HALLMARK_MTORC1_SIGNALING	193	0.37939483	6.10998	0.0	0.0	0.0	9381	tags=64%, list=26%, signal=86%			#7	REACTOME_BIOLOGICAL_PROCESSES	Details ...	196	-0.14876477	-2.45345	0.0	0.001	0.003	7367	tags=35%, list=20%, signal=44%
#8	REACTOME_DNA_REPLICATION	107	0.43421844	5.34086	0.0	0.0	0.0	10684	tags=73%, list=30%, signal=103%			#8	KEGG_REGULATION_OF_LIPOLYSIS_IN_ADIPOCYTES_MUS_MUSCULUS	Details ...	56	-0.27487224	-2.43385	0.0	0.0047154897	0.04	10720	tags=57%, list=30%, signal=81%
#9	KEGG_SPLICEOSOME_MUS_MUSCULUS	128	0.38911745	5.22792	0.0	0.0	0.0	14766	tags=80%, list=41%, signal=134%			#9	KEGG_PHOSPHOLIPASE_D_SIGNALING_PATHWAY_MUS_MUSCULUS	Details ...	137	-0.17746264	-2.38913	0.0	0.0062457793	0.064	13906	tags=56%, list=39%, signal=91%
#10	HALLMARK_INFLAMMATORY_RESPONSE	188	0.3240918	5.07026	0.0	0.0	0.0	6217	tags=49%, list=17%, signal=59%			#10	HALLMARK_WNT_BETA_CATENIN_SIGNALING	Details ...	39	-0.31658924	-2.31816	0.0	0.00198601	0.013	5245	tags=46%, list=15%, signal=54%
#11	KEGG_RNA_TRANSPORT_MUS_MUSCULUS	160	0.3382208	5.03091	0.0	0.0	0.0	10855	tags=64%, list=30%, signal=91%			#11	KEGG_RAP1_SIGNALING_PATHWAY_MUS_MUSCULUS	Details ...	206	-0.13760062	-2.31169	0.0019880715	0.008663017	0.098	8554	tags=37%, list=24%, signal=49%
#12	KEGG_PHAGOSOME_MUS_MUSCULUS	161	0.34200522	5.02551	0.0	0.0	0.0	8783	tags=58%, list=24%, signal=77%			#12	KEGG_CALCIUM_SIGNALING_PATHWAY_MUS_MUSCULUS	Details ...	177	-0.14901575	-2.27469	0.0019646366	0.009535672	0.122	11370	tags=46%, list=32%, signal=67%
#13	KEGG_RIBOSOME_MUS_MUSCULUS	129	0.37064454	4.83916	0.0	0.0	0.0	14928	tags=78%, list=41%, signal=133%			#13	KEGG_CAMP_SIGNALING_PATHWAY_MUS_MUSCULUS	Details ...	193	-0.14172456	-2.26548	0.0	0.009078763	0.129	11370	tags=46%, list=32%, signal=66%
#14	REACTOME_HEMOSTASIS	331	0.21565203	4.61835	0.0	0.0	0.0	10715	tags=51%, list=30%, signal=72%			#14	BIOCARTA_ACH_PATHWAY_MUS_MUSCULUS	Details ...	13	-0.5158217	-2.26298	0.0019417476	0.04808035	0.091	9154	tags=77%, list=25%, signal=103%
#15	HALLMARK_OXIDATIVE_PHOSPHORYLATION	192	0.2835084	4.59306	0.0	0.0	0.0	11063	tags=59%, list=31%, signal=84%			#15	KEGG_LONGEVITY_REGULATING_PATHWAY_MAMMAL_MUS_MUSCULUS	Details ...	94	-0.18756935	-2.10703	0.0	0.02052576	0.308	13599	tags=56%, list=38%, signal=90%
#16	REACTOME_VESICLE_MEDIATED_TRANSPORT	241	0.25564286	4.58126	0.0	0.0	0.0	10902	tags=56%, list=30%, signal=79%			#16	HALLMARK_APICAL_JUNCTION	Details ...	188	-0.12632836	-2.05057	0.0037593986	0.010372656	0.085	9672	tags=39%, list=27%, signal=53%
#17	KEGG_CELL_CYCLE_MUS_MUSCULUS	123	0.35288754	4.54939	0.0	0.0	0.0	9607	tags=62%, list=27%, signal=84%			#17	KEGG_SIGNALING_PATHWAYS_REGULATING_PLURIPOTENCY_OF_STEM_CELLS_MUS_MUSCULUS	Details ...	136	-0.1504945	-2.04342	0.001996008	0.027609132	0.409	11840	tags=48%, list=33%, signal=71%
#18	KEGG_PROTEASOME_MUS_MUSCULUS	44	0.5682884	4.46091	0.0	0.0	0.0	10684	tags=86%, list=30%, signal=123%			#18	KEGG_GLYCEROPHOSPHOLIPID_METABOLISM_MUS_MUSCULUS	Details ...	87	-0.18671696	-2.0236	0.0041753654	0.02676922	0.449	11532	tags=51%, list=32%, signal=74%
#19	REACTOME_ORGANELLE_BIOGENESIS_AND_MAINTENANCE	255	0.23302479	4.30557	0.0	0.0	0.0	11039	tags=54%, list=31%, signal=77%			#19	REACTOME_CHROMATIN_ORGANIZATION	Details ...	99	-0.16997528	-2.01205	0.008196721	0.009947493	0.045	13570	tags=55%, list=38%, signal=87%
#20	HALLMARK_PROTEIN_SECRETION	93	0.37727776	4.2522	0.0	0.0	0.0	10479	tags=67%, list=29%, signal=94%			#20	KEGG_GLUTAMATERGIC_SYNAPSE_MUS_MUSCULUS	Details ...	111	-0.15945283	-1.97355	0.0019011407	0.03343945	0.549	11172	tags=47%, list=31%, signal=68%
#21	HALLMARK_COMPLEMENT	179	0.25933802	4.011	0.0	0.0	0.0	9639	tags=53%, list=27%, signal=71%			#21	KEGG_ALDOSTERONE_SYNTHESIS_AND_SECRETION_MUS_MUSCULUS	Details ...	80	-0.18541913	-1.96078	0.008032128	0.0338245	0.573	11370	tags=50%, list=32%, signal=73%
#22	KEGG_ANTIGEN_PROCESSING_AND_PRESENTATION_MUS_MUSCULUS	73	0.40362394	3.9788	0.0	0.0	0.0	8204	tags=63%, list=23%, signal=81%			#22	KEGG_SYNAPTIC_VESICLE_CYCLE_MUS_MUSCULUS	Details ...	59	-0.21039452	-1.92702	0.007858546	0.03983353	0.661	13219	tags=58%, list=37%, signal=91%
#23	KEGG_OXIDATIVE_PHOSPHORYLATION_MUS_MUSCULUS	131	0.28677833	3.86181	0.0	0.0	0.0	13105	tags=65%, list=36%, signal=102%			#23	HALLMARK_UV_RESPONSE_DN	Details ...	139	-0.13504486	-1.83877	0.009784736	0.02895985	0.264	9427	tags=40%, list=26%, signal=53%
#24	HALLMARK_APOPTOSIS	155	0.26425457	3.81066	0.0	0.0	0.0	7268	tags=46%, list=20%, signal=58%
#25	KEGG_NOD-LIKE_RECEPTOR_SIGNALING_PATHWAY_MUS_MUSCULUS	56	0.42937073	3.80552	0.0	0.0	0.0	10951	tags=73%, list=30%, signal=105%
