## Supplemental Table 6 for "MIF-induced CD74+ microglia/macrophages are clinically relevant disease-associated subpopulations in brain metastasis and other CNS disorders"

### Sheet: Hoja1
UP in Reactive Macro Ibudilast								DOWN in Reactive Macro Ibudilast
Gene	p_val	avg_log2FC	pct.1	pct.2	p_val_adj			Gene	p_val	avg_log2FC	pct.1	pct.2	p_val_adj
Hmox1	1.25485e-11	2.22316	0.496	0.328	2.02483e-07			Cxcl9	3.29887e-75	-4.78326	0.035	0.606	5.32305e-71
Lsamp	4.16745e-10	2.07498	0.16	0.055	6.7246e-06			Nos2	1.08712e-22	-3.61899	0	0.209	1.75417e-18
S100a4	2.67006e-40	1.97217	0.486	0.143	4.30842e-36			Ccl8	7.91039e-20	-3.59803	0.058	0.282	1.27642e-15
Slfn4	2.17706e-14	1.90074	0.19	0.055	3.51291e-10			Slc7a2	2.36238e-32	-3.5109	0.003	0.292	3.81194e-28
Thbs1	5.20404e-20	1.85517	0.404	0.18	8.39724e-16			Iigp1	2.27424e-64	-3.46027	0.05	0.566	3.66971e-60
Gpr183	1.09304e-40	1.73333	0.491	0.143	1.76373e-36			Serpina3g	4.09196e-52	-3.29836	0.03	0.468	6.60279e-48
Pf4	1.1368e-16	1.60387	0.296	0.108	1.83434e-12			Gm15056	3.67229e-21	-3.26369	0	0.195	5.9256e-17
Mrc1	1.60796e-17	1.57527	0.426	0.211	2.5946e-13			Inhba	2.56684e-16	-3.0688	0	0.152	4.14185e-12
Spp1	8.53967e-13	1.57075	0.416	0.22	1.37796e-08			Acod1	5.96089e-54	-3.05314	0.065	0.523	9.61849e-50
Adgrl3	1.4514e-09	1.5257	0.133	0.04	2.34198e-05			Gm4951	9.70262e-49	-2.83712	0.025	0.439	1.56561e-44
Ifit1bl1	1.92961e-08	1.52184	0.105	0.029	0.000311362			Dnase1l3	3.6288e-30	-2.82859	0.025	0.312	5.85544e-26
Rnase4	2.88784e-39	1.5035	0.574	0.218	4.65982e-35			Gbp8	1.67739e-44	-2.82513	0.018	0.402	2.70664e-40
Rnf150	1.12445e-24	1.48182	0.195	0.025	1.81441e-20			Ly6a	2.6472e-69	-2.66744	0.216	0.733	4.27151e-65
Ifit3	1.47386e-08	1.46228	0.321	0.193	0.000237822			AW112010	1.08139e-89	-2.57707	0.464	0.904	1.74492e-85
Slc9a9	1.56545e-38	1.43594	0.672	0.306	2.52602e-34			Gbp2b	2.13002e-51	-2.48592	0.11	0.568	3.437e-47
Emp1	2.1875e-19	1.40486	0.276	0.084	3.52975e-15			C3	1.32405e-62	-2.47791	0.263	0.734	2.13649e-58
Csmd3	1.00313e-10	1.35786	0.098	0.017	1.61866e-06			AA467197	3.43007e-15	-2.43165	0.013	0.166	5.53476e-11
Egr1	4.32231e-23	1.32775	0.461	0.195	6.97448e-19			Ccl5	9.76804e-61	-2.3558	0.261	0.763	1.57617e-56
Hist1h1c	2.02621e-22	1.31609	0.501	0.239	3.26949e-18			Il18bp	2.11241e-42	-2.18768	0.103	0.5	3.40859e-38
Gm5150	1.84137e-15	1.28272	0.303	0.12	2.97124e-11			Plaat3	1.88099e-52	-2.09688	0.14	0.598	3.03517e-48
Clec4a2	9.97313e-26	1.28123	0.576	0.297	1.60926e-21			Cd274	2.24611e-57	-1.92317	0.276	0.754	3.62433e-53
Pparg	3.03939e-15	1.26957	0.193	0.051	4.90436e-11			Tnfaip2	1.81704e-43	-1.9228	0.323	0.689	2.93197e-39
Cd209a	3.0296e-08	1.26787	0.065	0.01	0.000488856			Sod2	1.03373e-34	-1.90332	0.404	0.683	1.66803e-30
Ms4a4a	4.22246e-18	1.26658	0.348	0.14	6.81336e-14			Gbp2	1.83311e-38	-1.88145	0.088	0.471	2.9579e-34
Ccnd3	1.13884e-18	1.26231	0.426	0.201	1.83763e-14			Ptgs2	2.29629e-27	-1.88143	0.158	0.468	3.70529e-23
Tsc22d3	4.87693e-19	1.25164	0.434	0.206	7.86942e-15			Acsl1	1.99575e-21	-1.8797	0.233	0.484	3.22034e-17
Lsp1	1.13567e-27	1.22752	0.464	0.172	1.83252e-23			Smpdl3b	7.7388e-22	-1.86291	0.03	0.255	1.24873e-17
Isg20	1.96138e-09	1.22668	0.206	0.087	3.16489e-05			Malt1	1.97841e-22	-1.85204	0.318	0.562	3.19237e-18
Fcrls	3.2753e-15	1.22516	0.15	0.029	5.28503e-11			Slpi	3.41323e-12	-1.8223	0.123	0.292	5.50759e-08
Slfn1	2.66875e-09	1.22104	0.316	0.181	4.3063e-05			Gbp4	4.46167e-24	-1.80218	0.038	0.285	7.19935e-20
Igfbp6	1.31925e-18	1.21559	0.168	0.028	2.12874e-14			H2-Q7	2.93834e-57	-1.79132	0.288	0.745	4.74131e-53
Maf	2.55899e-32	1.21021	0.732	0.434	4.12918e-28			Upp1	1.04707e-14	-1.78022	0.01	0.157	1.68955e-10
Cbfa2t3	2.32291e-13	1.20484	0.19	0.058	3.74825e-09			Ly6i	2.26927e-32	-1.77116	0.133	0.489	3.66169e-28
Ccr2	8.97015e-35	1.18493	0.767	0.421	1.44742e-30			Stat1	2.42146e-74	-1.76794	0.509	0.907	3.90726e-70
Clec4b1	1.44454e-11	1.18028	0.16	0.047	2.33092e-07			Saa3	7.84496e-23	-1.7616	0.178	0.46	1.26586e-18
Ifit3b	1.10632e-07	1.17401	0.103	0.03	0.00178515			F830016B08Rik	2.44543e-17	-1.73679	0.005	0.171	3.94594e-13
Tmem176b	1.09126e-37	1.16866	0.792	0.453	1.76086e-33			Dram1	8.6737e-31	-1.7171	0.14	0.472	1.39959e-26
St6gal1	1.59854e-22	1.16555	0.401	0.15	2.5794e-18			Il1a	2.19016e-20	-1.71357	0.058	0.29	3.53405e-16
Selenop	2.66074e-38	1.16404	0.867	0.638	4.29336e-34			Hk3	5.20577e-30	-1.70935	0.125	0.448	8.40003e-26
Ifngr1	6.5244e-34	1.16167	0.774	0.512	1.05278e-29			Dcstamp	2.15593e-08	-1.66769	0.023	0.118	0.00034788
Itga6	7.13913e-16	1.15974	0.271	0.096	1.15197e-11			Chchd10	5.71135e-22	-1.65935	0.11	0.368	9.21584e-18
Arsb	7.26742e-14	1.14503	0.303	0.131	1.17267e-09			F10	1.28273e-11	-1.63928	0.19	0.356	2.06981e-07
Ltb	6.95666e-16	1.14303	0.328	0.138	1.12253e-11			Nrg1	4.43922e-11	-1.62797	0.125	0.285	7.16313e-07
Rgs2	1.0921e-35	1.13734	0.912	0.688	1.76222e-31			Cfb	5.45395e-26	-1.61056	0.439	0.688	8.80049e-22
Ifi207	1.63253e-38	1.12329	0.855	0.54	2.63426e-34			Sdc1	7.53932e-12	-1.57571	0.01	0.13	1.21654e-07
Stk17b	2.17373e-26	1.09889	0.709	0.447	3.50753e-22			Cst7	3.79227e-09	-1.56848	0.085	0.218	6.1192e-05
Tmem176a	7.89223e-29	1.09889	0.712	0.415	1.27349e-24			Tcf7l2	4.46872e-26	-1.54824	0.198	0.504	7.21073e-22
Hacd4	2.43905e-17	1.08951	0.393	0.181	3.93565e-13			Gbp6	9.92105e-22	-1.54671	0.04	0.274	1.60086e-17
S100a6	5.3525e-22	1.0862	0.627	0.35	8.6368e-18			Vcam1	1.30235e-17	-1.51688	0.058	0.268	2.10148e-13
Ms4a4c	6.72243e-25	1.0858	0.759	0.512	1.08473e-20			Slamf7	6.18385e-17	-1.5077	0.118	0.339	9.97827e-13
Hecw2	1.08202e-15	1.0804	0.145	0.025	1.74595e-11			P2ry14	1.25065e-22	-1.50539	0.105	0.373	2.01805e-18
Ssh2	2.17275e-25	1.06992	0.727	0.449	3.50595e-21			Ass1	8.2168e-27	-1.49804	0.281	0.585	1.32586e-22
Lifr	3.29256e-10	1.06148	0.178	0.064	5.31288e-06			Mgst1	2.70493e-18	-1.4925	0.165	0.403	4.36467e-14
Rdm1	2.15333e-09	1.04991	0.238	0.11	3.47462e-05			Scarf1	4.28599e-18	-1.48967	0	0.167	6.91587e-14
Cytip	3.12749e-23	1.03523	0.652	0.382	5.04651e-19			Gm34425	2.38541e-16	-1.48342	0	0.152	3.84909e-12
Ap2a2	4.1854e-19	1.03495	0.469	0.228	6.75357e-15			Gng11	1.11117e-14	-1.48154	0.008	0.152	1.79299e-10
Slfn5	1.10015e-16	1.03241	0.622	0.41	1.7752e-12			Cnn3	4.66419e-15	-1.47716	0.01	0.16	7.52614e-11
Pmaip1	3.28046e-13	1.0272	0.514	0.323	5.29335e-09			Lrrk2	3.4754e-12	-1.46608	0.06	0.215	5.6079e-08
Susd3	3.48258e-16	1.02427	0.371	0.169	5.6195e-12			Cacna1d	2.0944e-07	-1.45585	0.308	0.432	0.00337953
Pltp	3.69023e-13	1.01973	0.501	0.317	5.95456e-09			Selenom	2.2803e-17	-1.44478	0.115	0.337	3.67949e-13
Mef2c	6.07045e-25	1.01771	0.717	0.437	9.79528e-21			Capg	2.0253e-28	-1.43175	0.293	0.61	3.26802e-24
Hfe	3.28218e-15	1.01716	0.351	0.157	5.29613e-11			Vegfa	1.58043e-21	-1.40289	0.248	0.517	2.55018e-17
Nr4a1	5.50867e-21	1.01111	0.574	0.305	8.88879e-17			Lap3	4.7398e-26	-1.39883	0.223	0.517	7.64814e-22
Gas6	2.19897e-11	1.00152	0.183	0.061	3.54826e-07			Slco3a1	7.37667e-15	-1.3902	0.095	0.29	1.1903e-10
Dock8	7.13604e-26	0.998665	0.734	0.473	1.15147e-21			Calhm6	1.0508e-23	-1.38935	0.328	0.601	1.69557e-19
Lgals1	3.3505e-29	0.983835	0.91	0.745	5.40636e-25			Irf1	6.50491e-23	-1.38606	0.268	0.552	1.04963e-18
Aldh2	2.16341e-17	0.971925	0.514	0.294	3.49087e-13			Slamf8	6.97604e-26	-1.37505	0.155	0.458	1.12565e-21
Tpcn1	2.49782e-13	0.955849	0.236	0.085	4.03048e-09			Fbxl5	3.90253e-07	-1.36871	0.311	0.426	0.00629713
Cd93	7.04933e-14	0.948977	0.436	0.239	1.13748e-09			H2-M2	6.75774e-07	-1.34555	0	0.059	0.0109043
Qsox1	6.27375e-12	0.937335	0.291	0.133	1.01233e-07			Il12a	1.70676e-08	-1.33713	0.003	0.081	0.000275402
Tex14	1.53923e-22	0.935959	0.709	0.444	2.4837e-18			Nrp2	7.29337e-24	-1.33184	0.251	0.541	1.17686e-19
Clec10a	1.78943e-07	0.932428	0.138	0.052	0.00288742			Bst1	1.12685e-13	-1.32398	0.068	0.24	1.81829e-09
Ramp1	2.06481e-12	0.930722	0.311	0.144	3.33178e-08			Gbp5	7.12081e-21	-1.31168	0.08	0.335	1.14901e-16
Wwp1	2.2677e-08	0.92731	0.298	0.167	0.000365916			Pdcd1lg2	2.26403e-12	-1.31037	0.058	0.215	3.65324e-08
F13a1	1.84252e-09	0.926914	0.464	0.299	2.97309e-05			F7	1.45989e-10	-1.28901	0.003	0.102	2.35568e-06
Flt3	1.67308e-08	0.926825	0.078	0.015	0.000269968			Epha4	1.69353e-07	-1.2887	0.005	0.076	0.00273268
Chn2	4.04715e-08	0.926138	0.093	0.023	0.000653048			H2-K1	2.77482e-96	-1.26622	0.975	0.996	4.47745e-92
Dab2	1.96272e-15	0.92332	0.709	0.504	3.16705e-11			Bcl2a1a	1.6703e-22	-1.26519	0.201	0.488	2.69519e-18
Enpp1	9.38972e-09	0.920198	0.188	0.079	0.000151513			Tlr12	7.65362e-14	-1.25726	0.023	0.172	1.23499e-09
Rin3	1.99516e-16	0.917075	0.436	0.216	3.21939e-12			Cxcl14	3.3014e-15	-1.24651	0.168	0.39	5.32714e-11
Sp100	8.09982e-18	0.916566	0.627	0.407	1.30699e-13			Cd9	4.545e-28	-1.24547	0.253	0.591	7.33382e-24
Ifi27l2a	1.31099e-26	0.91391	0.975	0.948	2.11541e-22			Fpr2	2.54326e-12	-1.23485	0.1	0.274	4.1038e-08
Arhgap45	5.14474e-17	0.910524	0.461	0.237	8.30155e-13			Tmsb10	6.05972e-25	-1.23474	0.637	0.785	9.77796e-21
Ier5	1.21727e-26	0.903645	0.799	0.55	1.96418e-22			Carmil1	3.39516e-14	-1.233	0.093	0.284	5.47843e-10
Cebpd	1.87412e-08	0.897705	0.301	0.169	0.000302408			Abtb2	6.34943e-15	-1.22815	0.12	0.33	1.02454e-10
Tmem273	1.17451e-12	0.897689	0.233	0.086	1.89518e-08			Airn	6.00254e-12	-1.22135	0.045	0.194	9.6857e-08
Cdk6	7.0922e-13	0.896606	0.361	0.177	1.1444e-08			Igtp	8.63023e-18	-1.20778	0.14	0.382	1.39257e-13
Neat1	5.32312e-17	0.896446	0.702	0.499	8.58938e-13			Batf2	1.43737e-12	-1.20727	0.045	0.199	2.31934e-08
Ier2	2.21321e-19	0.891905	0.687	0.45	3.57123e-15			Cpq	4.31871e-20	-1.20097	0.246	0.508	6.96866e-16
Abca9	5.74287e-12	0.891515	0.208	0.073	9.26669e-08			Grina	5.63513e-17	-1.18414	0.471	0.658	9.09284e-13
Tmem8	6.88839e-09	0.890843	0.135	0.044	0.000111151			Cd40	6.57382e-17	-1.17954	0.118	0.346	1.06075e-12
Slc16a6	6.28525e-12	0.886197	0.368	0.199	1.01419e-07			Prdx5	1.70691e-49	-1.17598	0.927	0.985	2.75427e-45
Kdr	8.04223e-11	0.885193	0.105	0.021	1.29769e-06			Fgl2	1.14289e-27	-1.16318	0.256	0.579	1.84417e-23
Stk39	8.59222e-09	0.879323	0.118	0.034	0.000138644			Sim2	3.18072e-11	-1.16311	0.008	0.119	5.13242e-07
Atp6v0a1	3.82255e-12	0.876255	0.331	0.159	6.16807e-08			Tmeff1	1.66103e-10	-1.16212	0	0.096	2.68023e-06
Ighm	9.19091e-12	0.876252	0.286	0.127	1.48305e-07			Hif1a	1.92257e-35	-1.15304	0.627	0.862	3.10227e-31
2810013P06Rik	7.49408e-09	0.874199	0.326	0.184	0.000120925			Flt1	2.18332e-10	-1.15081	0.023	0.14	3.523e-06
Ccl9	3.64255e-15	0.868861	0.566	0.346	5.87762e-11			Procr	4.74946e-11	-1.14797	0.04	0.175	7.66373e-07
Sirpb1b	4.68564e-10	0.864895	0.278	0.136	7.56074e-06			Hvcn1	2.70947e-16	-1.14496	0.13	0.35	4.37201e-12
Tmem37	2.05031e-11	0.864073	0.466	0.291	3.30838e-07			Lhfpl2	2.10624e-15	-1.14207	0.15	0.371	3.39863e-11
Jun	4.21694e-27	0.863324	0.94	0.756	6.80445e-23			Txn1	2.60182e-39	-1.1349	0.774	0.925	4.19829e-35
Otulinl	1.83451e-20	0.862188	0.714	0.499	2.96016e-16			Psmb9	6.44996e-45	-1.1246	0.614	0.876	1.04077e-40
Coro1a	2.77606e-39	0.860488	0.955	0.768	4.47945e-35			Gbp7	5.18687e-23	-1.12271	0.256	0.552	8.36954e-19
Nt5dc2	2.00982e-09	0.854273	0.148	0.049	3.24304e-05			Gm10134	3.64848e-13	-1.11129	0.07	0.242	5.88718e-09
Spic	3.667e-14	0.852127	0.073	0.001	5.91708e-10			Phlpp1	2.68213e-13	-1.10487	0.406	0.585	4.32788e-09
Hist1h1e	1.52671e-10	0.852058	0.419	0.251	2.4635e-06			Socs1	4.77941e-07	-1.10128	0.045	0.14	0.00771206
Igfbp4	4.53963e-09	0.849463	0.133	0.041	7.32515e-05			Ikbke	2.42409e-15	-1.10053	0.103	0.309	3.91151e-11
Clec4a1	1.80067e-16	0.847126	0.617	0.387	2.90556e-12			C1s1	2.19951e-10	-1.09813	0	0.095	3.54913e-06
Hist1h1d	6.2628e-12	0.845075	0.138	0.033	1.01057e-07			Cd38	7.23746e-15	-1.08583	0.291	0.508	1.16784e-10
St8sia4	1.26518e-13	0.84478	0.373	0.181	2.0415e-09			Pstpip2	5.42608e-11	-1.0823	0.165	0.34	8.75552e-07
Pip4k2a	9.81293e-24	0.838798	0.82	0.587	1.58341e-19			Vdr	3.7298e-10	-1.07881	0.03	0.149	6.0184e-06
Ltc4s	1.07662e-08	0.835976	0.14	0.047	0.000173723			Pilra	2.26664e-14	-1.05585	0.211	0.425	3.65744e-10
Cnn2	9.77404e-12	0.833162	0.308	0.143	1.57714e-07			Plpp3	2.76172e-07	-1.05019	0.023	0.107	0.00445632
Clec4a3	4.6127e-17	0.829677	0.697	0.525	7.44305e-13			Exoc3l4	1.34687e-10	-1.04969	0.008	0.113	2.1733e-06
Arhgap22	2.2194e-14	0.828725	0.511	0.294	3.58122e-10			Tap1	1.40682e-22	-1.04784	0.268	0.555	2.27005e-18
Alox5ap	3.38949e-23	0.827584	0.85	0.644	5.46927e-19			Gpd2	2.7822e-11	-1.04423	0.261	0.434	4.48935e-07
Adam22	4.39491e-08	0.82613	0.075	0.015	0.000709163			Tap2	1.23336e-16	-1.0414	0.203	0.436	1.99015e-12
Wfdc17	1.25142e-18	0.824878	0.855	0.646	2.01929e-14			Fcor	2.12903e-08	-1.04014	0.033	0.136	0.00034354
Il16	1.22291e-08	0.823738	0.248	0.124	0.000197329			Aoah	7.08216e-16	-1.02842	0.306	0.534	1.14278e-11
Gm50022	3.52971e-07	0.821303	0.238	0.129	0.00569554			Myof	7.22192e-15	-1.02589	0.366	0.562	1.16533e-10
Plac8	1.4659e-10	0.820847	0.742	0.597	2.36538e-06			Lmo4	1.56608e-14	-1.01104	0.273	0.485	2.52703e-10
Rin2	4.76894e-14	0.820514	0.514	0.306	7.69516e-10			Klra2	5.20146e-16	-1.00882	0.178	0.413	8.39307e-12
Slc26a11	3.24474e-09	0.819894	0.15	0.051	5.23572e-05			Il2rg	2.22793e-25	-1.00494	0.331	0.644	3.59498e-21
Bach1	2.8432e-14	0.817072	0.569	0.364	4.58779e-10			Trpm2	1.16648e-10	-0.999578	0.088	0.24	1.88224e-06
Adgre5	1.63249e-13	0.814489	0.607	0.404	2.63419e-09			Rab11fip1	1.78165e-10	-0.990139	0.113	0.273	2.87487e-06
Arhgap26	6.80266e-08	0.812627	0.371	0.237	0.00109768			Hcar2	1.2333e-09	-0.98715	0.04	0.163	1.99005e-05
Gm26885	3.0981e-10	0.811928	0.15	0.046	4.9991e-06			Igf2r	1.51851e-10	-0.983339	0.043	0.175	2.45026e-06
Dpp4	1.43577e-07	0.811356	0.143	0.055	0.00231676			Fcgr4	1.54329e-17	-0.979789	0.398	0.632	2.49025e-13
Zfand5	2.99084e-25	0.809235	0.862	0.726	4.82602e-21			C1ra	2.88792e-10	-0.978835	0	0.093	4.65995e-06
Sat1	2.88921e-24	0.809105	0.915	0.808	4.66203e-20			Htra1	1.56481e-09	-0.978835	0	0.086	2.52497e-05
Oas2	3.59205e-09	0.808398	0.283	0.146	5.79614e-05			Ttc39b	2.0859e-15	-0.975745	0.168	0.392	3.3658e-11
Apbb1ip	1.61106e-14	0.808219	0.614	0.41	2.59961e-10			Dst	6.63111e-16	-0.975598	0.195	0.442	1.07e-11
Gm13986	7.40113e-09	0.80773	0.135	0.044	0.000119425			Rnf217	1.10168e-08	-0.974087	0.053	0.17	0.000177768
Cbr2	3.48104e-11	0.801143	0.065	0.004	5.61701e-07			Clec5a	8.66405e-10	-0.970471	0.145	0.302	1.39803e-05
AI662270	2.39754e-08	0.795798	0.336	0.2	0.000386867			Ralgds	2.28359e-11	-0.967003	0.143	0.317	3.68479e-07
E330020D12Rik	2.29593e-08	0.794276	0.158	0.059	0.000370471			Rnf149	1.54287e-15	-0.964577	0.429	0.618	2.48957e-11
Rhob	1.25559e-10	0.793198	0.586	0.432	2.02602e-06			Mcemp1	1.25223e-08	-0.957957	0.18	0.328	0.00020206
C5ar1	4.71394e-11	0.792852	0.519	0.337	7.60641e-07			Src	1.27137e-08	-0.957808	0.07	0.194	0.000205148
Ap1s2	2.18204e-07	0.789333	0.311	0.187	0.00352094			Bcl2a1b	4.55226e-26	-0.955687	0.388	0.711	7.34553e-22
Ms4a6b	1.36505e-18	0.786078	0.752	0.535	2.20265e-14			Nampt	4.01167e-20	-0.954539	0.501	0.721	6.47323e-16
Gm9733	1.86975e-08	0.781562	0.095	0.023	0.000301702			Mb21d2	1.01412e-08	-0.952238	0.02	0.118	0.000163638
Tpm3-rs7	5.96668e-09	0.779593	0.15	0.052	9.62784e-05			Creb5	1.32053e-24	-0.951188	0.461	0.755	2.13081e-20
Lpxn	9.00337e-10	0.776449	0.494	0.34	1.45278e-05			Fmnl2	1.53887e-22	-0.948916	0.404	0.693	2.48312e-18
Metrnl	8.33509e-14	0.771615	0.496	0.286	1.34495e-09			Myo1e	8.20846e-21	-0.9468	0.398	0.676	1.32452e-16
Trim30c	7.1913e-07	0.765868	0.095	0.029	0.0116039			Pfkp	1.24083e-11	-0.945701	0.193	0.383	2.00221e-07
B930036N10Rik	1.67026e-06	0.762069	0.173	0.083	0.0269513			Lrmda	1.21972e-36	-0.940887	0.877	0.954	1.96814e-32
Arhgap18	3.92871e-07	0.761468	0.363	0.238	0.00633937			Tapbpl	4.01276e-11	-0.937602	0.073	0.227	6.47499e-07
Olfm1	1.52389e-07	0.755656	0.296	0.172	0.00245895			Parp11	1.55484e-09	-0.928932	0.11	0.258	2.50889e-05
Tm6sf1	4.0996e-14	0.755119	0.556	0.345	6.61511e-10			Slc31a2	6.68467e-12	-0.928032	0.138	0.319	1.07864e-07
Trerf1	1.41625e-08	0.754719	0.288	0.153	0.000228526			Rasgrp1	4.76217e-08	-0.927785	0.073	0.192	0.000768423
Hes1	2.48093e-06	0.753749	0.128	0.051	0.0400323			Nrip1	4.82306e-12	-0.925943	0.238	0.438	7.78249e-08
Lgmn	4.19129e-33	0.751161	0.992	0.876	6.76307e-29			Il1rn	6.90403e-10	-0.921419	0.261	0.439	1.11403e-05
Nmral1	5.919e-09	0.745375	0.185	0.074	9.55091e-05			Rnf19b	2.18082e-18	-0.916263	0.396	0.641	3.51897e-14
Reps2	1.99053e-06	0.745219	0.133	0.055	0.0321192			Traf3	5.27936e-19	-0.91312	0.311	0.584	8.51878e-15
0610040J01Rik	2.32909e-07	0.739386	0.188	0.086	0.00375822			H2-Q6	2.97831e-11	-0.908606	0.113	0.283	4.8058e-07
Hgsnat	6.26368e-07	0.739215	0.228	0.121	0.0101071			Palld	1.19245e-07	-0.908182	0.043	0.143	0.00192414
Cd244a	1.42726e-08	0.738596	0.165	0.063	0.000230303			Gm4841	1.57097e-07	-0.907144	0.003	0.072	0.00253492
Cbr3	6.029e-08	0.734993	0.148	0.056	0.00097284			Wars	3.2564e-10	-0.894787	0.128	0.289	5.25453e-06
Cubn	1.46251e-08	0.734217	0.105	0.028	0.000235991			Icam1	2.93651e-12	-0.894309	0.216	0.41	4.73836e-08
Zfp36l2	4.11627e-14	0.732077	0.769	0.636	6.64202e-10			Aldoc	5.40487e-08	-0.885666	0.025	0.119	0.00087213
Dennd4a	1.00221e-12	0.731763	0.732	0.609	1.61717e-08			Sectm1a	4.74932e-09	-0.877649	0	0.081	7.6635e-05
Slc35c2	7.96496e-08	0.730278	0.218	0.106	0.00128523			Slc1a2	1.72396e-07	-0.877649	0	0.066	0.00278178
Rab3il1	7.70264e-12	0.729345	0.506	0.324	1.2429e-07			Clcn7	2.90306e-09	-0.866515	0.173	0.328	4.68438e-05
Ckap4	2.13644e-07	0.724124	0.216	0.107	0.00344736			Mki67	4.90073e-07	-0.858966	0.025	0.109	0.00790782
H2afz	9.31037e-15	0.722968	0.807	0.666	1.50232e-10			Zc3h12c	4.70772e-08	-0.85548	0.05	0.159	0.000759638
Slc16a7	1.32709e-06	0.720236	0.211	0.109	0.021414			Gbp9	1.0914e-07	-0.855451	0.035	0.132	0.00176108
Cask	2.59436e-08	0.719172	0.401	0.261	0.000418626			Cd22	2.93911e-08	-0.854065	0.073	0.194	0.000474255
Cxcr4	3.25967e-11	0.71869	0.591	0.411	5.2598e-07			Hal	2.65104e-07	-0.853322	0.158	0.294	0.00427771
Dhrs3	1.91916e-11	0.715309	0.541	0.36	3.09675e-07			Clec9a	9.19979e-07	-0.84827	0.02	0.098	0.0148448
Rreb1	1.16158e-14	0.711617	0.777	0.635	1.87433e-10			Clec12a	2.48211e-13	-0.846917	0.331	0.545	4.00514e-09
Mgat5	4.78817e-13	0.710384	0.632	0.437	7.72619e-09			Il12rb1	1.9014e-08	-0.83902	0	0.075	0.000306811
Fam129a	1.78119e-06	0.708863	0.424	0.301	0.0287413			Entpd1	1.41495e-11	-0.836406	0.509	0.664	2.28317e-07
F630028O10Rik	8.75166e-09	0.706251	0.095	0.022	0.000141217			Tgm2	4.20503e-19	-0.834211	0.366	0.619	6.78524e-15
Herpud1	7.26732e-08	0.70525	0.351	0.209	0.00117265			Tgtp2	9.93829e-08	-0.829199	0	0.068	0.00160364
Arhgef6	9.32446e-08	0.702554	0.346	0.21	0.0015046			Gng12	6.49815e-15	-0.828893	0.393	0.609	1.04854e-10
H3f3b	1.30547e-31	0.701837	1	0.995	2.10651e-27			St7	1.45504e-07	-0.826383	0.165	0.305	0.00234786
Cdt1	7.13231e-07	0.701572	0.14	0.057	0.0115087			Psme2	8.29119e-15	-0.825558	0.298	0.521	1.33787e-10
C5ar2	2.38027e-10	0.700053	0.078	0.01	3.8408e-06			Uhrf1bp1	3.43081e-07	-0.822085	0.045	0.142	0.00553596
Sirpb1c	1.57965e-06	0.699629	0.256	0.147	0.0254893			C1qa	1.1343e-08	-0.821421	0.672	0.746	0.000183031
Bloc1s2	2.84688e-08	0.699368	0.358	0.216	0.000459373			Nxn	2.19688e-06	-0.807278	0.038	0.121	0.0354488
Cd53	9.90108e-24	0.698839	0.877	0.666	1.59764e-19			Itgb2	1.14106e-19	-0.807232	0.541	0.751	1.84121e-15
Nxpe5	1.04946e-06	0.696548	0.135	0.055	0.0169342			Slc25a37	2.24252e-07	-0.807143	0.105	0.226	0.00361853
D830025C05Rik	1.63922e-06	0.695015	0.165	0.076	0.0264505			Inpp5b	9.21135e-07	-0.807009	0.078	0.183	0.0148634
Gnpda1	1.55308e-06	0.693846	0.281	0.17	0.0250605			Agtrap	1.39957e-07	-0.804642	0.155	0.286	0.00225835
Irf2bpl	5.17493e-08	0.693218	0.253	0.13	0.000835027			Psmb8	1.10379e-38	-0.80137	0.862	0.966	1.78107e-34
Rcsd1	1.73807e-07	0.690044	0.208	0.1	0.00280455			Nlrc5	1.01196e-10	-0.794834	0.193	0.377	1.6329e-06
Alcam	4.26311e-07	0.689742	0.459	0.322	0.00687895			Pik3r6	2.31012e-06	-0.794145	0.16	0.277	0.0372761
Osbpl11	9.49018e-07	0.689041	0.323	0.201	0.0153134			Gm7480	1.40251e-06	-0.793487	0.003	0.062	0.0226308
Apobec1	1.36338e-22	0.688154	0.922	0.782	2.19996e-18			Il27	2.14333e-07	-0.791419	0.055	0.16	0.00345848
Tlr7	7.10323e-08	0.68759	0.341	0.203	0.00114618			Mirt2	2.26118e-07	-0.789233	0	0.064	0.00364865
Gm30198	1.5151e-07	0.682665	0.158	0.064	0.00244476			Cyp4v3	2.43299e-10	-0.788787	0.148	0.318	3.92587e-06
Ssh1	2.18645e-07	0.680527	0.216	0.107	0.00352806			Hk2	2.23026e-11	-0.787816	0.439	0.604	3.59874e-07
Oser1	1.72458e-06	0.680298	0.268	0.157	0.0278278			Serpinb9	1.41417e-08	-0.787181	0.018	0.113	0.00022819
4930404I05Rik	8.46503e-07	0.677175	0.115	0.041	0.0136592			Gk	9.66309e-08	-0.785823	0.185	0.326	0.00155924
P2ry6	6.36178e-13	0.675574	0.589	0.394	1.02654e-08			Sema4a	2.1871e-10	-0.781136	0.201	0.381	3.52911e-06
Bach2	2.6838e-09	0.6755	0.574	0.407	4.33057e-05			Slc31a1	9.18094e-10	-0.77979	0.243	0.41	1.48144e-05
Rasa3	1.25776e-08	0.675117	0.383	0.233	0.000202952			Nectin2	2.92437e-07	-0.777308	0.04	0.136	0.00471876
Mbnl1	7.39557e-16	0.67157	0.855	0.697	1.19335e-11			H2-T23	4.16529e-22	-0.7716	0.541	0.786	6.72112e-18
Itgav	1.44441e-08	0.670908	0.529	0.382	0.000233071			Atg10	8.4359e-08	-0.767232	0.238	0.38	0.00136122
Hist1h1b	6.41234e-07	0.668825	0.06	0.011	0.010347			Tnfsf13b	8.22262e-07	-0.765515	0.068	0.171	0.013268
Cux1	1.2794e-16	0.668639	0.787	0.617	2.06444e-12			Slc2a1	1.1038e-09	-0.760551	0.268	0.444	1.7811e-05
Rtp4	7.19012e-09	0.667672	0.554	0.398	0.00011602			Gbp3	4.34861e-09	-0.760306	0.183	0.345	7.01692e-05
Fem1c	2.40163e-06	0.665812	0.366	0.245	0.0387528			Anpep	7.88346e-07	-0.755656	0.04	0.131	0.0127208
Mrpl33	5.46841e-13	0.665043	0.724	0.559	8.82383e-09			Arrdc4	3.60211e-08	-0.748292	0.115	0.251	0.000581236
Nsf	3.00907e-10	0.662731	0.464	0.286	4.85544e-06			Pla2g2d	1.52282e-06	-0.748128	0	0.056	0.0245722
H3f3a	2.53715e-31	0.66043	0.995	0.97	4.09394e-27			Egr2	3.48567e-07	-0.747375	0.05	0.152	0.00562448
I830077J02Rik	7.53167e-07	0.659779	0.246	0.135	0.0121531			Itgax	2.10921e-09	-0.746221	0.276	0.445	3.40342e-05
Pcyt1a	6.32175e-09	0.657671	0.333	0.183	0.000102008			Vim	4.327e-15	-0.744656	0.637	0.785	6.98204e-11
Ppp1r10	1.94847e-09	0.656019	0.479	0.322	3.14405e-05			Gpr171	1.61659e-07	-0.737465	0.125	0.255	0.00260853
Tinf2	1.65908e-06	0.654343	0.103	0.035	0.0267709			Ifi27	5.06823e-07	-0.735437	0.226	0.356	0.00817809
Cln8	9.26139e-07	0.653335	0.271	0.157	0.0149442			Daam1	2.59297e-07	-0.722133	0.16	0.291	0.00418401
Snx2	3.64429e-09	0.653202	0.564	0.413	5.88042e-05			Irgm2	1.15936e-06	-0.721467	0.058	0.155	0.0187074
Ifi203	5.01155e-07	0.651918	0.426	0.284	0.00808664			C1rl	1.42229e-06	-0.718868	0.053	0.147	0.02295
Tnfrsf13b	1.34256e-07	0.650291	0.266	0.142	0.00216636			Lacc1	5.27607e-08	-0.718589	0.241	0.391	0.000851347
Nceh1	5.78952e-10	0.646997	0.556	0.393	9.34196e-06			Fcrlb	2.25414e-07	-0.716511	0	0.064	0.00363728
Kdm7a	3.86678e-13	0.646686	0.714	0.542	6.23944e-09			Gpr84	1.46726e-07	-0.715426	0.133	0.267	0.00236757
Srsf7	4.21826e-10	0.645803	0.536	0.359	6.80658e-06			Mif	5.00072e-16	-0.710829	0.784	0.883	8.06916e-12
Sgk3	1.45467e-11	0.645679	0.536	0.345	2.34725e-07			Tpi1	6.99453e-13	-0.710572	0.654	0.774	1.12864e-08
Hip1	7.1628e-07	0.645655	0.311	0.184	0.0115579			Lpcat2	9.66297e-15	-0.709669	0.436	0.665	1.55922e-10
Irf9	3.64592e-08	0.64548	0.393	0.246	0.000588306			Ldlrad4	9.21342e-15	-0.709418	0.376	0.627	1.48668e-10
Vsir	1.22897e-11	0.642266	0.634	0.47	1.98306e-07			Luzp1	2.72581e-09	-0.701449	0.221	0.396	4.39837e-05
Mrpl28	8.04434e-07	0.641848	0.298	0.178	0.0129803			H2-D1	9.40745e-46	-0.700155	1	0.999	1.51799e-41
Napsa	7.25266e-07	0.641591	0.446	0.314	0.0117029			Pgam1	1.83054e-13	-0.694984	0.584	0.732	2.95376e-09
Atrnl1	1.57991e-08	0.641281	0.589	0.444	0.000254935			Pafah1b3	1.37321e-07	-0.694122	0.123	0.254	0.0022158
Ggt5	3.5261e-07	0.6411	0.113	0.038	0.00568971			Slamf6	1.32055e-06	-0.689467	0.11	0.226	0.0213084
Mtss1	2.01956e-07	0.638328	0.251	0.132	0.00325876			Map4	7.79782e-09	-0.68785	0.306	0.465	0.000125826
Ehd4	1.90849e-14	0.637613	0.699	0.506	3.07953e-10			Gm15283	1.55087e-07	-0.680314	0.341	0.492	0.00250248
Gna12	5.12383e-08	0.637517	0.449	0.299	0.00082678			Serpina3f	1.15864e-06	-0.673249	0	0.057	0.0186958
Gpr146	7.27789e-07	0.636011	0.293	0.171	0.0117436			H2-T22	3.06553e-11	-0.669402	0.343	0.536	4.94654e-07
C3ar1	4.81498e-12	0.635789	0.734	0.59	7.76945e-08			Lpp	3.66338e-11	-0.664424	0.546	0.704	5.91123e-07
Pde2a	3.05721e-07	0.633172	0.075	0.017	0.00493312			Clic4	8.21735e-13	-0.6613	0.732	0.831	1.32595e-08
Serpinf1	2.12434e-07	0.633025	0.095	0.027	0.00342783			Ninj1	6.40612e-10	-0.659344	0.444	0.614	1.03369e-05
Tcof1	2.68129e-06	0.631669	0.439	0.32	0.0432652			Ak2	2.74692e-08	-0.657966	0.291	0.445	0.000443243
Nptn	1.98027e-09	0.625334	0.609	0.465	3.19537e-05			N4bp1	1.42077e-10	-0.647668	0.414	0.586	2.29255e-06
Fmnl1	6.10154e-07	0.625177	0.253	0.137	0.00984545			C1qb	1.14998e-09	-0.644628	0.627	0.752	1.8556e-05
Ttyh3	8.46676e-09	0.62319	0.424	0.267	0.00013662			Gsap	2.50409e-10	-0.638134	0.393	0.576	4.04059e-06
Gdi2	4.164e-18	0.622646	0.875	0.799	6.71903e-14			H2-Eb1	1.4912e-35	-0.63565	0.92	0.988	2.4062e-31
Sesn1	1.30966e-07	0.622025	0.296	0.166	0.00211327			Cpd	1.23196e-07	-0.6338	0.306	0.451	0.00198789
Ms4a4b	3.49835e-08	0.620342	0.108	0.03	0.000564495			Gde1	2.43297e-08	-0.631625	0.306	0.464	0.000392584
Gpcpd1	8.69245e-08	0.617216	0.516	0.371	0.00140261			Tnfaip3	9.84126e-10	-0.630438	0.336	0.532	1.58799e-05
Ndufa4	2.33223e-13	0.613847	0.757	0.604	3.76329e-09			Spink2	1.99337e-06	-0.628649	0	0.055	0.032165
Lrp1	7.53248e-10	0.613322	0.672	0.528	1.21544e-05			Eng	2.24363e-06	-0.628284	0.103	0.214	0.0362033
Mfsd6	3.19624e-08	0.611939	0.065	0.01	0.000515745			Anxa4	3.70341e-10	-0.618275	0.366	0.561	5.97582e-06
Camkk2	1.03068e-06	0.609609	0.193	0.095	0.0166311			Ric1	3.04984e-07	-0.615992	0.276	0.422	0.00492122
Dclre1c	1.10198e-07	0.607924	0.544	0.402	0.00177815			Il1b	9.01344e-14	-0.613436	0.835	0.915	1.45441e-09
2900026A02Rik	6.69528e-07	0.607337	0.063	0.012	0.0108035			Tapbp	9.4352e-15	-0.61131	0.632	0.807	1.52246e-10
Calm2	1.54907e-17	0.606422	0.852	0.733	2.49958e-13			Csf2rb	6.77942e-11	-0.609169	0.586	0.729	1.09393e-06
Ccl3	6.3774e-10	0.606039	0.581	0.403	1.02906e-05			B2m	7.30604e-51	-0.603913	1	1	1.1789e-46
Slc38a2	1.41663e-06	0.605069	0.429	0.302	0.0228587			Pgk1	1.76453e-12	-0.60263	0.554	0.733	2.84725e-08
Runx3	1.10527e-06	0.60464	0.589	0.483	0.0178346			Nfe2l2	1.28175e-16	-0.602511	0.769	0.915	2.06822e-12
Jund	1.01852e-10	0.60374	0.805	0.7	1.64348e-06			Psme1	3.36308e-23	-0.601398	0.835	0.955	5.42667e-19
Ifitm2	5.748e-18	0.602803	0.93	0.806	9.27498e-14			Cybb	6.38688e-19	-0.598139	0.877	0.953	1.03059e-14
Nars	1.55762e-08	0.602723	0.531	0.383	0.000251338			Fth1	3.74446e-20	-0.595285	1	1	6.04207e-16
Krt80	1.89136e-06	0.601359	0.09	0.028	0.030519			Gna13	1.69679e-12	-0.590908	0.629	0.771	2.73793e-08
Elf1	5.04795e-07	0.600974	0.481	0.348	0.00814537			Snx10	2.1756e-08	-0.586559	0.409	0.562	0.000351056
Ssbp4	1.41481e-06	0.59928	0.366	0.243	0.0228293			Cyba	1.34107e-31	-0.585406	0.987	0.999	2.16395e-27
Man2b1	1.50489e-19	0.594998	0.865	0.715	2.42829e-15			Rffl	1.95509e-06	-0.582288	0.211	0.347	0.0315473
2010013B24Rik	1.10298e-06	0.591436	0.088	0.025	0.0177977			Cd84	1.01687e-08	-0.581154	0.429	0.585	0.000164083
mt-Nd5	6.17836e-15	0.591006	0.812	0.676	9.9694e-11			Cers6	2.04075e-08	-0.578359	0.667	0.791	0.000329295
Epc1	1.15799e-08	0.589364	0.406	0.246	0.000186854			Coa5	1.28225e-06	-0.565114	0.178	0.311	0.0206903
Dgkd	1.37106e-07	0.586663	0.388	0.245	0.00221235			Idnk	3.34035e-07	-0.564751	0.218	0.365	0.00538999
Rgs10	4.18921e-18	0.5855	0.865	0.727	6.75971e-14			Gm2629	1.31337e-06	-0.564485	0.075	0.181	0.0211926
B4galt5	1.79716e-07	0.585484	0.471	0.331	0.0028999			Pde4b	1.60765e-09	-0.557331	0.652	0.775	2.59411e-05
Slc12a6	7.05644e-08	0.582685	0.479	0.334	0.00113863			Aig1	3.18975e-07	-0.554546	0.373	0.534	0.00514698
5031439G07Rik	3.83322e-07	0.582509	0.421	0.29	0.00618529			Aldoa	1.60468e-11	-0.549171	0.777	0.862	2.58932e-07
Pde7b	1.01166e-06	0.580572	0.549	0.422	0.0163242			Psmb10	2.73737e-14	-0.546987	0.612	0.779	4.41702e-10
Commd8	8.72438e-08	0.580515	0.338	0.197	0.00140777			Ctsz	9.79436e-25	-0.539963	0.985	0.992	1.58042e-20
Wdfy4	2.76929e-06	0.580307	0.361	0.238	0.0446852			Hpse	2.01863e-06	-0.537966	0.296	0.437	0.0325727
Rps26	5.46431e-30	0.580095	0.995	0.979	8.81722e-26			Samhd1	4.27948e-09	-0.537882	0.709	0.812	6.90537e-05
Tent5a	1.20505e-06	0.578939	0.486	0.363	0.0194447			Prkcd	4.35679e-09	-0.53672	0.486	0.64	7.03011e-05
Emilin2	1.74914e-07	0.575595	0.461	0.32	0.00282241			Maml2	1.12583e-08	-0.532966	0.414	0.6	0.000181664
Hmgcl	2.96429e-08	0.575587	0.451	0.296	0.000478318			Rnaset2a	1.12039e-07	-0.532745	0.318	0.472	0.00180785
Aftph	5.00259e-07	0.575478	0.519	0.396	0.00807218			Sgk1	1.47667e-08	-0.530535	0.554	0.698	0.000238276
Ms4a6d	9.29228e-11	0.57148	0.865	0.818	1.4994e-06			Map4k4	1.81612e-06	-0.520095	0.526	0.65	0.0293049
Dock10	3.01416e-13	0.57061	0.774	0.593	4.86365e-09			Nfkb1	1.03937e-07	-0.51718	0.627	0.743	0.00167713
mt-Atp6	1.89677e-37	0.5664	1	0.996	3.06062e-33			Akt3	2.41214e-08	-0.510724	0.356	0.534	0.000389223
Cx3cr1	5.26125e-16	0.565177	0.792	0.527	8.48955e-12			Vdac2	3.66854e-11	-0.510537	0.637	0.784	5.91956e-07
Fgd4	5.20655e-07	0.565137	0.398	0.261	0.00840128			Cd300lf	4.69955e-08	-0.503752	0.311	0.485	0.00075832
Rab31	1.51638e-09	0.565066	0.484	0.313	2.44683e-05			Cxcl16	1.58675e-16	-0.500328	0.82	0.947	2.56038e-12
Gm10260	1.636e-06	0.564205	0.511	0.396	0.0263985			Ets2	1.31937e-06	-0.49991	0.356	0.5	0.0212894
Synj1	2.98787e-08	0.563518	0.682	0.55	0.000482122			Rrbp1	3.74547e-17	-0.495244	0.925	0.973	6.04369e-13
Orai1	5.94556e-07	0.563418	0.439	0.302	0.00959376			Pkm	7.75819e-13	-0.488044	0.759	0.885	1.25186e-08
Mir142hg	1.27293e-14	0.557646	0.847	0.675	2.054e-10			Csf2rb2	2.77212e-06	-0.480039	0.328	0.46	0.044731
Itgb5	1.79472e-15	0.556193	0.85	0.672	2.89595e-11			Pomp	4.38518e-10	-0.47805	0.684	0.795	7.07592e-06
Cotl1	1.09654e-18	0.554367	0.907	0.807	1.76938e-14			Tbc1d9	4.59069e-09	-0.476574	0.617	0.773	7.40754e-05
Supt4a	5.06089e-08	0.554107	0.556	0.416	0.000816625			Cox8a	6.36489e-21	-0.472117	0.965	0.987	1.02704e-16
Il10ra	5.60698e-10	0.55295	0.672	0.511	9.04742e-06			Irak2	2.82173e-07	-0.47168	0.642	0.758	0.00455314
Gm11772	7.68337e-07	0.55289	0.073	0.017	0.0123979			Ndufa5	6.05314e-07	-0.458993	0.419	0.558	0.00976735
Hsd17b4	3.37073e-07	0.552709	0.341	0.208	0.00543901			Lrpap1	2.08164e-06	-0.457627	0.464	0.586	0.0335893
Abcc3	2.69605e-06	0.550158	0.331	0.21	0.0435034			Slc7a11	7.7586e-07	-0.455707	0.241	0.381	0.0125193
Cfh	5.09789e-07	0.5487	0.316	0.186	0.00822595			Ldha	9.28959e-08	-0.448199	0.704	0.817	0.00149897
Tnfrsf11a	2.32683e-07	0.5445	0.439	0.292	0.00375458			Cox17	1.13586e-06	-0.44294	0.647	0.733	0.0183282
Nop53	1.54442e-07	0.544117	0.544	0.403	0.00249207			Arg2	5.99631e-07	-0.433991	0.371	0.536	0.00967564
Ppm1h	5.98334e-12	0.540583	0.762	0.592	9.65472e-08			Pycard	3.06944e-06	-0.433673	0.657	0.737	0.0495285
Anxa2	1.83444e-06	0.538916	0.426	0.292	0.0296005			Hsp90ab1	1.18834e-22	-0.426065	0.98	0.989	1.91751e-18
Lst1	5.98748e-19	0.537741	0.967	0.965	9.6614e-15			Mmp14	8.29214e-09	-0.411925	0.634	0.756	0.000133802
Tnfaip8l2	3.96825e-09	0.536812	0.591	0.433	6.40318e-05			Ctss	8.43883e-21	-0.410167	1	1	1.36169e-16
Taldo1	9.38691e-10	0.534985	0.792	0.709	1.51467e-05			Sp140	2.07002e-06	-0.400866	0.331	0.478	0.0334019
Slc7a7	2.37919e-06	0.533006	0.401	0.273	0.0383905			Psap	8.28435e-12	-0.392038	0.992	0.994	1.33676e-07
Nrp1	1.57695e-06	0.53134	0.439	0.303	0.0254456			Cox7a2	1.7742e-08	-0.386083	0.847	0.886	0.000286285
Dram2	7.52718e-08	0.527984	0.449	0.297	0.00121459			Basp1	2.51625e-06	-0.382027	0.556	0.693	0.0406022
Eif1b	4.83069e-07	0.525873	0.429	0.289	0.0077948			H2-DMa	3.88248e-11	-0.381862	0.857	0.947	6.26477e-07
Ms4a6c	1.2836e-16	0.524693	0.93	0.882	2.07122e-12			Cd74	3.51982e-16	-0.367889	0.957	0.993	5.67958e-12
Wdr26	8.01927e-07	0.524415	0.579	0.483	0.0129399			Atp6v0c	2.5306e-11	-0.356102	0.965	0.971	4.08337e-07
Ikzf1	2.04623e-06	0.52343	0.619	0.487	0.033018			Csf3r	2.84214e-06	-0.338259	0.298	0.458	0.0458607
2310067P03Rik	1.46858e-06	0.522993	0.055	0.01	0.023697			Calr	1.41469e-08	-0.328694	0.907	0.949	0.000228275
Elmo1	7.45283e-09	0.521358	0.789	0.708	0.000120259			H2-DMb1	1.28465e-06	-0.283937	0.662	0.823	0.0207291
Srsf2	2.36575e-08	0.521211	0.556	0.409	0.000381737			H2-Ab1	1.83338e-09	-0.2426	0.95	0.988	2.95834e-05
Tpd52	1.44081e-13	0.517837	0.917	0.859	2.32489e-09			Npc2	2.81098e-10	-0.237418	0.99	1	4.53579e-06
Ms4a7	7.13503e-09	0.515418	0.687	0.55	0.000115131			Rps20	3.71181e-08	-0.198242	1	0.999	0.000598938
Twf2	2.9163e-07	0.514706	0.516	0.373	0.00470575
Srsf9	8.23831e-10	0.514336	0.617	0.449	1.32933e-05
Musk	2.46242e-09	0.51204	0.043	0	3.97336e-05
Srsf11	1.32376e-07	0.509765	0.634	0.518	0.00213602
Sys1	1.1348e-06	0.509426	0.499	0.376	0.0183112
Rps27rt	1.31162e-09	0.507794	0.717	0.586	2.11642e-05
Rbm3	3.35607e-12	0.507605	0.794	0.682	5.41535e-08
Plin2	5.72616e-07	0.501975	0.752	0.678	0.00923974
Plekho1	2.35043e-09	0.501928	0.709	0.579	3.79266e-05
Gm11361	8.82591e-12	0.500918	0.84	0.729	1.42415e-07
Myl12a	1.96664e-08	0.500668	0.712	0.602	0.000317337
Arl4c	2.69323e-08	0.500576	0.622	0.473	0.000434579
Trim30a	2.932e-06	0.500275	0.586	0.476	0.0473107
Hnrnph2	1.88213e-07	0.49979	0.476	0.329	0.003037
Evi2a	4.15845e-07	0.499545	0.576	0.444	0.00671007
Wnk1	1.57933e-09	0.498757	0.779	0.636	2.5484e-05
Ftl1	4.38989e-09	0.494963	0.997	0.998	7.08353e-05
Zbtb16	2.47959e-07	0.493492	0.048	0.005	0.00400106
Txnip	2.00544e-06	0.49279	0.514	0.374	0.0323598
Pou2f2	1.62367e-08	0.49156	0.554	0.396	0.000261996
Rps9	1.5129e-23	0.488713	1	1	2.44121e-19
Cst3	1.39563e-08	0.488584	1	0.996	0.000225199
Inpp5d	2.694e-12	0.487478	0.88	0.738	4.34704e-08
Psenen	9.24603e-08	0.486521	0.634	0.492	0.00149194
Rplp0	2.08254e-27	0.483919	1	0.989	3.36038e-23
Tnfaip8	3.83406e-07	0.481872	0.632	0.504	0.00618663
Fos	2.44977e-13	0.47996	0.982	0.955	3.95295e-09
Ifnar2	1.32993e-12	0.479323	0.892	0.823	2.14597e-08
Ost4	1.74905e-06	0.477476	0.687	0.604	0.0282227
Snx5	5.17035e-13	0.477036	0.91	0.824	8.34288e-09
Maml3	2.50439e-07	0.475936	0.659	0.528	0.00404109
Zfp36l1	3.76429e-11	0.47536	0.912	0.819	6.07406e-07
Uba52	1.33419e-06	0.475191	0.421	0.284	0.0215285
Plcl2	9.27026e-07	0.470569	0.544	0.404	0.0149585
Serinc3	1.7939e-11	0.467523	0.882	0.784	2.89464e-07
E230029C05Rik	2.21604e-09	0.466091	0.667	0.483	3.57581e-05
Foxp1	2.37045e-06	0.465974	0.734	0.64	0.0382497
Celf2	5.42841e-09	0.464858	0.759	0.648	8.75929e-05
Vav3	1.64549e-07	0.464177	0.647	0.502	0.00265515
Rps14	4.20325e-24	0.463146	0.997	0.995	6.78237e-20
Ptbp3	1.19285e-10	0.462656	0.81	0.663	1.92478e-06
Tor1aip1	1.89201e-06	0.462012	0.724	0.627	0.0305294
Actr3	1.91276e-14	0.461628	0.925	0.874	3.08644e-10
Dkk2	5.72844e-07	0.460417	0.03	0	0.00924341
Arhgap30	7.53309e-07	0.45993	0.589	0.453	0.0121554
Fcgr1	3.86908e-14	0.458786	0.965	0.876	6.24315e-10
Sap30	1.2429e-06	0.457241	0.406	0.267	0.0200554
Cap1	6.93414e-08	0.456415	0.694	0.566	0.00111889
Tcf4	6.83582e-08	0.454028	0.714	0.576	0.00110303
Jmjd1c	4.86854e-09	0.452542	0.734	0.58	7.85588e-05
Dazap2	6.75962e-09	0.451326	0.779	0.669	0.000109073
mt-Nd2	3.26188e-15	0.447195	0.987	0.941	5.26337e-11
Ifitm3	4.66195e-09	0.446606	0.972	0.955	7.52252e-05
Rac2	1.72396e-07	0.446142	0.709	0.59	0.00278178
Dennd1a	5.12948e-08	0.445518	0.877	0.792	0.000827693
Hnrnpf	1.27255e-06	0.445051	0.712	0.623	0.0205339
Gm5149	6.46723e-08	0.433897	0.035	0	0.00104355
Camk1d	2.17177e-08	0.431576	0.84	0.748	0.000350437
Zfp36	5.01063e-13	0.431224	0.982	0.945	8.08515e-09
Lamtor1	1.45072e-06	0.427306	0.637	0.518	0.0234088
Ptpn18	1.30653e-11	0.421787	0.925	0.892	2.10821e-07
Ly86	3.34277e-12	0.415722	0.907	0.8	5.39389e-08
Camk2d	2.7345e-06	0.415598	0.717	0.62	0.0441239
Dusp1	8.63402e-07	0.412079	0.897	0.851	0.0139319
Wipf1	7.45678e-07	0.408206	0.647	0.512	0.0120323
Rpl18	5.22059e-18	0.407122	1	0.995	8.42394e-14
Sntg1	1.92369e-07	0.406879	0.033	0	0.00310407
Stbd1	1.92369e-07	0.406879	0.033	0	0.00310407
A230028O05Rik	1.92369e-07	0.406879	0.033	0	0.00310407
Btg2	1.30504e-08	0.406413	0.927	0.894	0.000210582
Sh3glb1	1.66116e-09	0.399603	0.85	0.782	2.68045e-05
Arpc5	3.72412e-09	0.389327	0.852	0.752	6.00924e-05
Sh3bgrl3	2.04659e-10	0.38836	0.887	0.82	3.30238e-06
Atf3	4.55533e-07	0.386146	0.87	0.834	0.00735049
Snrpe	1.18272e-06	0.384465	0.719	0.614	0.0190843
Snrpg	1.95645e-08	0.383738	0.87	0.814	0.000315693
Rac1	8.10168e-08	0.38229	0.84	0.802	0.00130729
Marcks	3.98362e-10	0.382036	0.947	0.826	6.42796e-06
mt-Co3	6.57898e-22	0.379042	1	1	1.06158e-17
Atp2b1	2.54084e-08	0.375093	0.89	0.841	0.00040999
Rpl41	4.41386e-24	0.372377	0.997	0.999	7.12221e-20
Eif3f	5.5412e-08	0.369348	0.857	0.808	0.000894128
Tpt1	4.04822e-23	0.369277	1	0.998	6.53221e-19
Sub1	7.35092e-07	0.362781	0.815	0.768	0.0118614
Mycbp2	1.47089e-06	0.362444	0.724	0.607	0.0237343
Mafb	8.65869e-08	0.360724	0.915	0.846	0.00139717
Rpl18a	9.71956e-16	0.359293	1	1	1.56835e-11
Rpl38	1.93862e-20	0.358935	1	0.999	3.12815e-16
Arhgap17	1.70217e-06	0.357064	0.689	0.561	0.0274661
Mrpl52	4.58318e-09	0.354937	0.887	0.801	7.39542e-05
Rpsa	2.26071e-14	0.354497	0.997	0.994	3.64787e-10
Rps6	1.50224e-14	0.353442	0.987	0.978	2.42401e-10
Brk1	5.7898e-07	0.35218	0.777	0.706	0.00934242
Rps3	1.92478e-14	0.351878	0.995	0.989	3.10583e-10
A230108P19Rik	1.70726e-06	0.351277	0.028	0	0.0275483
Gm45442	1.70726e-06	0.351277	0.028	0	0.0275483
Gm17949	1.70726e-06	0.351277	0.028	0	0.0275483
4930505N22Rik	1.70726e-06	0.351277	0.028	0	0.0275483
Rpl10a	4.34551e-11	0.350553	0.99	0.973	7.01191e-07
mt-Nd1	1.04481e-09	0.347339	0.995	0.956	1.6859e-05
Rps16	1.44475e-17	0.341278	1	0.998	2.33124e-13
Hnrnpa2b1	1.94894e-06	0.341192	0.832	0.727	0.031448
Arpc4	1.86113e-06	0.340185	0.744	0.644	0.0300312
Eif4g3	1.69538e-06	0.338022	0.774	0.684	0.0273566
Sec61b	6.76258e-07	0.32898	0.812	0.755	0.0109121
Rpl36	1.27903e-16	0.328753	1	0.998	2.06385e-12
Runx1	1.97389e-06	0.328453	0.857	0.794	0.0318508
Rbm39	7.58076e-11	0.321094	0.962	0.922	1.22323e-06
Trf	1.39671e-06	0.31845	0.747	0.587	0.0225373
Morf4l1	5.5966e-07	0.312517	0.83	0.79	0.00903068
Picalm	1.08737e-07	0.311494	0.982	0.966	0.00175458
Rpl14	4.56848e-09	0.310778	0.98	0.977	7.3717e-05
Myl6	4.58126e-09	0.310005	0.96	0.95	7.39232e-05
Naca	1.23813e-09	0.308087	0.975	0.954	1.99784e-05
Rps19	2.35631e-11	0.301324	1	0.996	3.80215e-07
Rps15	5.61919e-11	0.299191	1	0.995	9.06712e-07
Rpl8	1.55951e-11	0.297898	1	0.994	2.51642e-07
Rps29	2.38056e-16	0.293389	1	1	3.84127e-12
Ctsa	1.6601e-09	0.288199	0.91	0.867	2.67874e-05
Rps8	4.4904e-09	0.288142	0.997	0.996	7.24571e-05
Rps5	1.83466e-08	0.286236	0.995	0.99	0.000296041
Gpx1	2.60014e-07	0.285752	0.922	0.915	0.00419558
mt-Co2	3.46877e-14	0.284072	1	1	5.59721e-10
Cfl1	2.12537e-08	0.280097	0.942	0.917	0.000342949
Laptm5	3.21678e-10	0.27805	0.99	0.967	5.19059e-06
Rpl13	1.99247e-12	0.274343	1	0.999	3.21504e-08
Rpl28	2.20975e-11	0.273867	1	1	3.56566e-07
Rpl7a	2.04567e-09	0.273804	0.955	0.941	3.3009e-05
Arpc3	9.84911e-07	0.272123	0.937	0.917	0.0158925
Rpl35a	1.28399e-08	0.271661	1	0.996	0.000207184
Eif1	6.35643e-07	0.270819	0.945	0.93	0.0102567
Rhoa	2.31292e-06	0.267321	0.885	0.848	0.0373213
Rpl32	4.54794e-10	0.264703	1	0.996	7.33855e-06
Clta	4.95925e-08	0.26439	0.962	0.928	0.000800224
Rpl27	3.38654e-09	0.262511	0.995	0.992	5.46453e-05
Rps10	2.80367e-09	0.25834	1	0.993	4.524e-05
Rack1	7.16027e-07	0.258166	0.995	0.978	0.0115538
Rps4x	6.46567e-07	0.254609	0.992	0.992	0.010433
Rplp2	1.01668e-07	0.252466	0.962	0.953	0.00164051
Rps27a	3.67604e-10	0.250508	0.997	0.995	5.93166e-06
Rpl37	8.7051e-11	0.246431	1	0.999	1.40465e-06
Gnai2	5.24727e-08	0.245535	0.977	0.955	0.0008467
Rps28	8.24526e-13	0.244418	1	0.999	1.33045e-08
Fau	1.02783e-08	0.240161	1	1	0.000165851
Rpl23a	9.38982e-07	0.237851	0.992	0.983	0.0151514
mt-Nd4	2.20589e-06	0.225936	0.977	0.964	0.0355943
Rpl37a	1.33095e-08	0.224718	1	1	0.000214763
Gng5	1.29013e-06	0.221623	0.967	0.951	0.0208176
Actb	3.18376e-08	0.21681	1	0.999	0.000513731
Cdc42	3.51177e-07	0.215214	0.96	0.964	0.00566658
Rpl34	9.5278e-07	0.215172	0.997	0.998	0.0153741
Rpl11	1.88245e-07	0.214153	1	0.995	0.00303752
Rps24	8.92231e-07	0.208683	1	0.998	0.014397
