## Supplemental Table 7 for "MIF-induced CD74+ microglia/macrophages are clinically relevant disease-associated subpopulations in brain metastasis and other CNS disorders"

### Sheet: Hoja1
RENACER ID	Primary tumor	effect?	% proliferation
B2024	Lung	yes	31.1388
B221	Lung	yes	24.3363
B228	Lung	yes	8.7334
B2210	Uterine (Cervix)	yes	10.8225
B2211	Prostate	yes	7.93413
B2212	Colorectal	yes	22.5806
B2217	Breast	yes	31.4135
B2224	Lung	yes	25.5544
B2226	Breast	yes	22.6115
B2227	Lung	yes	34.5921
B2228	Breast	yes	27.496
B22108	Lung	yes	30.0963
B229	Lung	yes	46.4646
B2214	Breast	yes	55.0439
B2281	Breast	yes	39.9293
B22112	Melanoma	yes	56.3489
B22113	Breast	yes	70.7944
B22116	Lung	yes	69.9139
B22122	Uterine	yes	53.2196
B2218	Colorectal	no	94.441
B2222	Breast	no	90.237
B2223	Lung	no	121.028
B2225	Lung	no	117.13
B21109	Colorectal	no	129.238
B21208	Lung	no	97.5548
B21215	Melanoma	no	104.507
