## Supplemental Table 8 for "MIF-induced CD74+ microglia/macrophages are clinically relevant disease-associated subpopulations in brain metastasis and other CNS disorders"

### Sheet: Hoja1
RENACER ID	Primary tumor	microglia/macrophages H-score	Score
B22113	Breast	168.46	2
B22108	Lung	243.15	3
B2024	Lung	42.63	1
B221	Lung	31.62	1
B228	Lung	2.619	1
B2211	Prostate	17.02	1
B2212	Colorectal	153.35	2
B2214	Breast	180.05	2
B2217	Breast	61.61	1
B2224	Lung	197.24	1
B2226	Breast	77.65	1
B2227	Lung	114.98	2
B2228	Breast	60.03	1
B22122	Uterine	116	2
B22112	Melanoma	143.31	2
B22116	Lung	31.15	1
B2281	Breast	85.3	1
