## Supplemental Table 9 for "MIF-induced CD74+ microglia/macrophages are clinically relevant disease-associated subpopulations in brain metastasis and other CNS disorders"

### Sheet: Hoja1
Samples ID	Primary tumour	MIF levels (pg/mL)
HVM-A0040	Non tumor	Not detected
HVM-A0172	Non tumor	Not detected
HVM-A0730	Non tumor	Not detected
HVM-A0807	Non tumor	Not detected
HVM-A0932	Non tumor	Not detected
HVM-A1989	Non tumor	Not detected
HVM-A2066	Non tumor	36.0419
HVM-A2338	Non tumor	73.7717
B21124	Colorectal	872.367
B2214	Breast	831.679
B2240	Thymus	403.44
B2242	Lung	4884.54
B2247	Breast	1951.46
B22114	Colorectal	1118.68
B22123	Lung	2889.44
B22138	Lung	6276.93
B23460	Lung	302.923
B23541	Pancreas	5150.36
B2367	Lung	7271.19
B2391	Lung	Not detected
B23115	Lung	571.353
B23143	Lung	171.093
B245	Breast	Not detected
B2420	Uterine	Not detected
B2421	Lung	4691.51
B2433	Lung	6204.45
B2440	Breast	11259.2
B2443	Lung	1257.17
B2456	Colorectal	1106.51
B2458	Breast	1460.57
B24136	Unknown	350.647
B2466	Lung	387.098
B2472	Breast	1704.73
B2482	Tongue	886.37
B2494	Lung	Not detected
B2499	Breast	354.193
B24253	Lung	494.694
B21214	Melanoma	37.9205
B21115.2	Lung	Not detected
B21118.2	Lung	1443.44
