## Supplemental Table 10 for "MIF-induced CD74+ microglia/macrophages are clinically relevant disease-associated subpopulations in brain metastasis and other CNS disorders"

### Sheet: Hoja1
Deregulated pathways in CD74+ myeloid cells (reactive microglia, disease associated microglia, reactive macrophages) vs CD74- (homeostatic microglia, homeostatic macrophages)
PATHWAYS UP (KEGG, HALLMARK)
Term	Overlap	P-value	Adjusted P-value	Old P-value	Old Adjusted P-value	Odds Ratio	Combined Score	Genes
Ribosome	68/127	1.86463e-123	2.2935e-121	0	0	366.571	103591	RPL4;RPL5;RPL30;RPL3;RPL32;RPL31;RPL34;RPLP1;RPLP0;RPL10A;RPL8;RPL6;RPL7;RPS15;RPS4X;RPS14;RPL7A;RPS17;RPS16;RPL18A;RPS19;RPL36;RPLP2;RPL38;RPL37;RPS11;RPL39;RPS10;RPS13;RPS12;RPS9;RPS7;RPS8;RPL23;RPS5;RPL22;RPS6;RPL13A;RPSA;RPL37A;RPL24;RPL27;RPL26;RPL28;RPL12;RPL11;RPS15A;RPL14;RPS3;RPL13;RPL15;RPL18;RPS27A;RPL17;RPL19;RPL41;RPL35A;RPL23A;RPS26;RPS25;RPS28;RPS29;RPL27A;RPS20;FAU;RPS21;RPS24;RPS…
Coronavirus disease	71/191	1.71434e-114	1.05432e-112	0	0	195.625	51245.1	RPL4;RPL5;RPL30;RPL3;RPL32;RPL31;RPL34;RPLP1;RPLP0;RPL10A;RPL8;RPL6;RPL7;RPS15;RPS4X;RPS14;RPL7A;RPS17;RPS16;RPL18A;RPS19;RPL36;RPLP2;RPL38;RPL37;RPS11;RPL39;RPS10;RPS13;RPS12;RPS9;RPS7;RPS8;RPL23;RPS5;RPL22;RPS6;CYBB;RPL13A;RPSA;IL1B;RPL37A;RPL24;RPL27;RPL26;RPL28;TLR2;RPL12;RPL11;RPS15A;RPL14;RPS3;RPL13;RPL15;RPL18;RPS27A;RPL17;RPL19;RPL41;RPL35A;RPL23A;RPS26;RPS25;RPS28;RPS29;RPL27A;RPS20;FAU;…
Myc Targets V1	13/192	1.47557e-10	5.31205e-09	0	0	13.183	298.42	NPM1;RPL34;RPS5;RPL22;RPS6;RPLP0;RPL6;EEF1B2;RACK1;RPL14;RPS3;RPL18;RPS10
Allograft Rejection	10/173	9.44995e-08	1.70099e-06	0	0	10.8905	176.15	CD74;RPS9;NPM1;RPS19;IL1B;CCL4;CAPG;B2M;RPL39;TLR2
Cholesterol Homeostasis	6/69	3.62433e-06	4.34919e-05	0	0	16.479	206.446	LGALS3;FABP5;ANXA5;PLAUR;LPL;CXCL16
TNF-alpha Signaling via NF-kB	8/193	2.18811e-05	0.0001635	0	0	7.55466	81.0606	CD83;GADD45B;ID2;IL1B;CCL4;PLAUR;CXCL2;TLR2
IL-2/STAT5 Signaling	8/194	2.27083e-05	0.0001635	0	0	7.51372	80.3426	IFITM3;MYO1E;CD83;GADD45B;CTSZ;SPP1;CAPG;CST7
Legionellosis	5/53	1.62597e-05	0.000666648	0	0	17.9037	197.421	EEF1A1;IL1B;CD14;CXCL2;TLR2
Inflammatory Response	7/190	0.000150854	0.000905125	0	0	6.63364	58.3707	BST2;AXL;IL1B;PLAUR;CYBB;CD14;TLR2
Interferon Alpha Response	5/88	0.000187723	0.000965434	0	0	10.3386	88.7106	IFITM3;BST2;LGALS3BP;CD74;B2M
Cholesterol metabolism	4/44	0.00013837	0.00345393	0	0	17.0688	151.667	NPC2;APOC1;LPL;APOE
Toll-like receptor signaling pathway	5/85	0.000159449	0.00345393	0	0	10.7276	93.8002	IL1B;CCL4;SPP1;CD14;TLR2
Amoebiasis	5/86	0.000168484	0.00345393	0	0	10.5948	92.0543	PRDX1;IL1B;CD14;CXCL2;TLR2
Epithelial Mesenchymal Transition	6/188	0.000957044	0.0043067	0	0	5.67542	39.4536	GADD45B;ID2;PLAUR;SPP1;CAPG;VIM
NF-kappa B signaling pathway	5/96	0.000281915	0.00495365	0	0	9.42649	77.0512	GADD45B;IL1B;CCL4;CD14;CXCL2
Leishmaniasis	4/56	0.000354156	0.00544515	0	0	13.1232	104.274	EEF1A1;IL1B;CYBB;TLR2
Rheumatoid arthritis	4/67	0.000702467	0.00960038	0	0	10.8268	78.6123	IL1B;CXCL2;ATP6V0C;TLR2
Apoptosis	5/156	0.00250199	0.010008	0	0	5.66636	33.9453	IFITM3;LGALS3;GADD45B;IL1B;CD14
Lysosome	5/123	0.000876218	0.0107775	0	0	7.26123	51.1183	CD63;NPC2;CTSZ;ATP6V0C;CTSB
Complement	5/180	0.00460775	0.0154352	0	0	4.88425	26.2774	LGALS3;ANXA5;APOC1;PLAUR;CTSB
Interferon Gamma Response	5/181	0.00471632	0.0154352	0	0	4.8563	26.0138	IFITM3;BST2;LGALS3BP;CD74;B2M
Tuberculosis	5/138	0.00146366	0.0163664	0	0	6.43818	42.0208	CD74;IL1B;CD14;ATP6V0C;TLR2
Herpes simplex virus 1 infection	5/150	0.00211026	0.0205419	0	0	5.90234	36.364	BST2;CD74;IL1B;B2M;TLR2
Antigen processing and presentation	3/43	0.00217109	0.0205419	0	0	12.7095	77.9415	CD74;B2M;CTSB
Oxidative phosphorylation	4/96	0.00266418	0.0234067	0	0	7.40485	43.8949	COX8A;COX4I1;ATP6V0C;UQCRH
Alzheimer disease	7/318	0.00309171	0.025352	0	0	3.88205	22.4345	COX8A;COX4I1;IL1B;CYBB;LPL;APOE;UQCRH
Phagosome	4/108	0.00406788	0.0312718	0	0	6.5471	36.0394	CYBB;CD14;ATP6V0C;TLR2
Lipid and atherosclerosis	5/181	0.00471632	0.034124	0	0	4.8563	26.0138	IL1B;CYBB;CD14;CXCL2;TLR2
IL-6/JAK/STAT3 Signaling	3/83	0.0135931	0.0407793	0	0	6.34397	27.2676	IL1B;CD14;TLR2
Angiogenesis	2/34	0.0175903	0.0487116	0	0	10.5192	42.5018	SPP1;LPL
