## Supplemental Table 11 for "MIF-induced CD74+ microglia/macrophages are clinically relevant disease-associated subpopulations in brain metastasis and other CNS disorders"

### Sheet: L2FC_micro_and_macro_67_genes
Gene_ID	AD_Micro_Cd74+_l2fc	AD_Macro_Cd74+_l2fc	MS_Micro_Cd74+_l2fc	MS_Macro_Cd74+_l2fc	BrM_Micro_Cd74+_l2fc	BrM_Macro_Cd74+_l2fc	Final_label_Micro&Macro
B2m	0.777346	0.607923	0.628749	0.59095	0.935173	1.08748	AD+_MS+_BrM+
Cd52	1.67048	2.13304	1.5701	1.85563	1.32501	2.49709	AD+_MS+_BrM+
Cd72	0.546867	0.610037	0.513249	0.639029	0.851984	1.01424	AD+_MS+_BrM+
Cd74	1.64947	4.01504	1.19988	4.46491	2.10917	3.26683	AD+_MS+_BrM+
Ctsz	0.689415	0.83016	0.820832	0.574528	0.741206	0.593137	AD+_MS+_BrM+
Cxcl16	0.646465	0.592393	0.664695	0.720602	0.767974	1.37063	AD+_MS+_BrM+
Eef1a1	0.835933	1.00469	0.771411	1.00024	0.881962	0.595338	AD+_MS+_BrM+
Fau	0.878887	0.908297	0.922321	1.17315	1.14438	0.994374	AD+_MS+_BrM+
Fth1	1.48527	0.733302	1.46065	0.802581	2.77859	1.80719	AD+_MS+_BrM+
H2-D1	1.12803	0.6586	0.912844	0.64733	1.62818	1.11966	AD+_MS+_BrM+
Lgals3	1.36523	0.953088	1.72639	1.28066	1.47468	2.16598	AD+_MS+_BrM+
Mif	0.710394	0.586626	0.863671	0.52619	1.08834	1.67567	AD+_MS+_BrM+
Myo1e	1.15379	1.16204	1.05047	0.936745	0.832758	1.08576	AD+_MS+_BrM+
Npc2	0.845358	0.630119	0.721796	0.539187	0.799925	0.783445	AD+_MS+_BrM+
Rack1	0.811529	0.845166	0.869535	0.950145	0.940948	0.5788	AD+_MS+_BrM+
Rpl11	0.663329	0.72288	0.703346	0.862743	0.906668	0.510369	AD+_MS+_BrM+
Rpl13	0.817645	0.983063	0.853376	1.14306	1.00243	0.723052	AD+_MS+_BrM+
Rpl13a	0.681549	0.759377	0.632845	0.724162	1.02082	0.562924	AD+_MS+_BrM+
Rpl15	0.659975	0.713262	0.697737	0.80579	0.866849	0.741174	AD+_MS+_BrM+
Rpl17	0.715261	0.860553	0.785468	1.01177	0.817501	0.539723	AD+_MS+_BrM+
Rpl18	0.691351	0.858778	0.664808	0.962767	0.831872	0.688989	AD+_MS+_BrM+
Rpl18a	0.708606	0.882398	0.754943	1.12966	0.974868	0.774743	AD+_MS+_BrM+
Rpl19	0.865503	0.929999	0.900241	1.11408	1.2072	1.01016	AD+_MS+_BrM+
Rpl23	1.12683	0.966734	1.11496	1.0074	1.26197	0.696927	AD+_MS+_BrM+
Rpl23a	0.797035	0.856667	0.769543	0.800279	0.755797	0.58338	AD+_MS+_BrM+
Rpl24	0.783155	0.783143	0.779388	0.899624	0.870032	0.697513	AD+_MS+_BrM+
Rpl26	0.811506	0.898037	0.797036	0.912012	1.06979	0.780859	AD+_MS+_BrM+
Rpl27	0.68395	0.798208	0.682749	0.841726	0.921388	0.743791	AD+_MS+_BrM+
Rpl27a	0.831098	0.792639	0.83115	1.02476	1.08192	0.748744	AD+_MS+_BrM+
Rpl28	0.846651	0.672766	0.842673	0.825863	1.09046	0.800219	AD+_MS+_BrM+
Rpl30	0.698339	0.8213	0.720711	0.921189	0.900446	0.610129	AD+_MS+_BrM+
Rpl31	0.656592	0.65207	0.640192	0.639336	0.814069	0.619023	AD+_MS+_BrM+
Rpl32	1.01074	0.959464	1.07736	1.15239	1.33707	0.677799	AD+_MS+_BrM+
Rpl34	0.785072	0.78566	0.760984	1.01911	0.96831	0.699591	AD+_MS+_BrM+
Rpl35a	0.719791	0.713463	0.704159	0.837464	0.943526	0.577941	AD+_MS+_BrM+
Rpl36	0.909587	0.769676	0.918841	1.00613	1.13936	0.75486	AD+_MS+_BrM+
Rpl37	0.808658	0.841613	0.739498	0.97658	1.02063	0.71888	AD+_MS+_BrM+
Rpl37a	0.980799	0.835309	0.958581	0.977663	1.23102	0.748645	AD+_MS+_BrM+
Rpl38	1.01522	0.743291	1.0597	0.870975	1.17094	0.653372	AD+_MS+_BrM+
Rpl39	0.94905	1.03568	0.912235	1.22116	1.22468	0.815842	AD+_MS+_BrM+
Rpl4	0.551718	0.762491	0.50519	0.620917	0.531936	0.604222	AD+_MS+_BrM+
Rpl41	1.06917	0.813606	1.12502	0.91237	1.26529	0.82228	AD+_MS+_BrM+
Rpl6	0.735993	0.940211	0.742375	0.897172	0.852147	0.622844	AD+_MS+_BrM+
Rpl7a	0.598359	0.702871	0.526548	0.520084	0.56322	0.542527	AD+_MS+_BrM+
Rpl8	0.581942	0.662923	0.650149	0.731249	0.797324	0.740044	AD+_MS+_BrM+
Rplp0	0.838467	1.29263	0.855887	1.25014	1.16269	0.986462	AD+_MS+_BrM+
Rplp2	0.637965	0.706118	0.723471	0.822874	0.744507	0.530738	AD+_MS+_BrM+
Rps10	0.810006	0.846397	0.815595	0.924887	0.978089	0.595742	AD+_MS+_BrM+
Rps11	0.706082	0.760745	0.719325	1.05903	1.09787	0.610861	AD+_MS+_BrM+
Rps13	0.732026	0.929171	0.751628	1.09492	0.97228	0.732558	AD+_MS+_BrM+
Rps14	0.853558	0.762507	0.832798	0.964086	1.0253	0.552526	AD+_MS+_BrM+
Rps15	0.803686	0.775741	0.773886	1.01928	0.940935	0.613572	AD+_MS+_BrM+
Rps15a	0.856334	0.942763	0.840974	1.04742	1.05953	0.578339	AD+_MS+_BrM+
Rps16	0.8948	0.741098	0.99618	1.13356	1.19333	0.745743	AD+_MS+_BrM+
Rps19	0.948658	0.876296	1.02139	1.03672	1.26641	0.859217	AD+_MS+_BrM+
Rps20	0.926794	0.883427	0.981989	1.05891	1.31138	1.05244	AD+_MS+_BrM+
Rps21	0.849158	0.741578	0.839726	1.02931	1.0317	0.718268	AD+_MS+_BrM+
Rps23	0.757267	0.780904	0.745236	0.987062	1.13471	0.874695	AD+_MS+_BrM+
Rps24	0.903188	0.847947	0.953832	1.096	1.1641	0.736241	AD+_MS+_BrM+
Rps25	0.766722	0.732619	0.808875	0.9607	0.972379	0.689921	AD+_MS+_BrM+
Rps26	0.854718	1.06044	0.897603	1.1809	1.12811	0.688359	AD+_MS+_BrM+
Rps27a	0.781824	0.898807	0.802114	1.07657	1.08106	0.749618	AD+_MS+_BrM+
Rps28	1.13324	0.725794	1.09326	0.956066	1.30051	0.587748	AD+_MS+_BrM+
Rps6	0.689667	0.833993	0.68128	0.942725	0.811521	0.545977	AD+_MS+_BrM+
Rps7	0.756305	0.855152	0.785917	1.0483	1.02053	0.628172	AD+_MS+_BrM+
Rps9	0.663296	0.772611	0.619705	1.02252	0.941697	0.757833	AD+_MS+_BrM+
Rpsa	1.06365	0.955585	1.17975	0.940331	1.14365	0.542254	AD+_MS+_BrM+
Agmo	-1.07327	-1.0875	-0.851513	-0.710672	-1.01695	-1.20112	AD-_MS-_BrM-
Bank1	-0.96853	-1.76452	-0.841636	-1.35011	-0.638734	-1.7099	AD-_MS-_BrM-
Fchsd2	-1.05931	-0.738934	-0.969343	-0.848668	-0.867992	-1.32419	AD-_MS-_BrM-
Hpgds	-0.678513	-0.725783	-0.601319	-0.543549	-0.595179	-1.27771	AD-_MS-_BrM-
Maf	-0.98444	-1.84743	-0.937165	-1.35864	-0.715467	-2.46572	AD-_MS-_BrM-
Mir99ahg	-0.597645	-0.634298	-0.521572	-0.682929	-0.903144	-1.6321	AD-_MS-_BrM-
Ppp3ca	-0.605561	-0.770833	-0.512444	-0.514791	-0.549334	-1.08403	AD-_MS-_BrM-
Txnip	-0.879835	-1.45151	-0.796073	-0.93838	-0.84195	-1.75186	AD-_MS-_BrM-
